# Ketocarotenoid production in tomato triggers metabolic reprogramming and cellular adaptation: The quest for homeostasis?

**DOI:** 10.1101/2023.01.09.523254

**Authors:** Marilise Nogueira, Eugenia M. A. Enfissi, Elliott J. Price, Guillaume N. Menard, Eudri Venter, Peter J. Eastmond, Einat Bar, Efraim Lewinsohn, Paul D. Fraser

## Abstract

Plants are sessile and therefore have developed an extraordinary capacity to adapt to external signals. Here, the focus is on the plasticity of the plant cell to respond to new intracellular cues. Ketocarotenoids are high-value natural red pigments with potent antioxidant activity. In the present study, system level analyses have revealed that the heterologous biosynthesis of ketocarotenoids in tomato initiated a series of cellular and metabolic mechanisms to cope with the formation of metabolites that are non-endogenous to the plant. The broad multilevel changes were linked to, among others, (i) the remodelling of the plastidial membrane, where the synthesis and storage of ketocarotenoids occurs, (ii) the recruiting of core metabolic pathways for the generation of metabolite precursors and energy, and (iii) redox control. The role of the metabolites as regulators of cellular processes shown here, reinforces their pivotal role suggested in the remodelled “central dogma” concept.
