## Supplementary material for "Ketocarotenoid production in tomato triggers metabolic reprogramming and cellular adaptation: The quest for homeostasis?": Table S5

### Sheet: (A) all metabolites
-- Scaled up data --												Average
Compounds	class of compounds (I)	class of compounds (II)	Control 1-1	Control 2-1	Control 3-1	b-caro line 1-1	b-caro line 2-1	b-caro line 3-1	keto line 1-1	keto line 2-1	keto line 3-1	Control	b-caro line	keto line	Platform	Unit
Unk_keto3_7.5min_468.7nm	carotenoid	ketocarotenoid	0	0	0	0	0	0	7.87994	6.45107	8.56876	0	0	7.63325	UPLC	µg/g DW
Unk_keto2_7.4min_473.5nm	carotenoid	ketocarotenoid	0	0	0	0	0	0	1.3809	1.31931	1.48778	0	0	1.396	UPLC	µg/g DW
3ˈOH-Echinenone	carotenoid	ketocarotenoid	0	0	0	0	0	0	12.7489	12.7309	11.6529	0	0	12.3775	UPLC	µg/g DW
Unk_keto-epoxide1_3.7min_460.2,474.4nm	carotenoid	ketocarotenoid	0	0	0	0	0	0	63.1006	67.842	66.3013	0	0	65.7479	UPLC	µg/g DW
Unk_keto1_7.1min_474.7nm	carotenoid	ketocarotenoid	0	0	0	0	0	0	0.83025	0.715829	0.868698	0	0	0.804926	UPLC	µg/g DW
Unk_keto4_8.3min_482nm	carotenoid	ketocarotenoid	0	0	0	0	0	0	0.112725	0.195367	0.181525	0	0	0.163206	UPLC	µg/g DW
Adonixanthin-C16:1	carotenoid	ketocarotenoid	0	0	0	0	0	0	8.62976	8.17483	8.30633	0	0	8.37031	UPLC	µg/g DW
Adonixanthin epoxide	carotenoid	ketocarotenoid	0	0	0	0	0	0	60.7834	65.4074	64.5571	0	0	63.5826	UPLC	µg/g DW
Astaxanthin	carotenoid	ketocarotenoid	0	0	0	0	0	0	31.7772	50.8681	39.6986	0	0	40.7813	UPLC	µg/g DW
β-Carotene	carotenoid	carotenoid	66.1958	60.2289	65.8601	62.138	62.4583	63.8743	58.408	64.4489	64.6309	64.0949	62.8235	62.4959	UPLC	µg/g DW
Canthaxanthin	carotenoid	ketocarotenoid	0	0	0	0	0	0	9.78683	14.3202	8.91258	0	0	11.0065	UPLC	µg/g DW
Echinenone	carotenoid	ketocarotenoid	0	0	0	0	0	0	14.4367	14.2376	13.6188	0	0	14.0977	UPLC	µg/g DW
Lutein	carotenoid	carotenoid	160.258	164.704	191.742	157.901	179.618	167.386	125.261	129.74	124.877	172.235	168.302	126.626	UPLC	µg/g DW
Neoxanthin/violaxanthin	carotenoid	carotenoid	60.107	62.7533	68.1922	70.5232	77.4749	76.8122	0	0	0	63.6842	74.9368	0	UPLC	µg/g DW
Phoenicoxanthin-C14:0	carotenoid	ketocarotenoid	0	0	0	0	0	0	1.52957	1.4701	1.45645	0	0	1.48537	UPLC	µg/g DW
Phoenicoxanthin-C16:0	carotenoid	ketocarotenoid	0	0	0	0	0	0	2.02511	2.42151	2.24694	0	0	2.23119	UPLC	µg/g DW
Phoenicoxanthin	carotenoid	ketocarotenoid	0	0	0	0	0	0	5.02811	20.4398	2.4931	0	0	9.32033	UPLC	µg/g DW
Total CAR + KETO	carotenoid	carotenoid	286.561	287.686	325.794	290.562	319.551	308.073	403.719	460.783	419.858	300.014	306.062	428.12	UPLC	µg/g DW
Total carotenoids	carotenoid	carotenoid	286.561	287.686	325.794	290.562	319.551	308.073	183.669	194.189	189.507	300.014	306.062	189.122	UPLC	µg/g DW
Total ketocarotenoids	carotenoid	ketocarotenoid	0	0	0	0	0	0	220.05	266.594	230.351	0	0	238.998	UPLC	µg/g DW
Pheophytin	chlorin	chlorin	19.4604	16.5681	13.5276	14.1745	16.8742	16.2106	14.0348	14.7925	14.5295	16.5187	15.7531	14.4523	UPLC	µg/g DW
Chlorophyll a	porphyrin	porphyrin	545.763	413.545	744.909	684.796	740.147	717.15	177.417	254.29	271.279	568.073	714.031	234.329	UPLC	µg/g DW
Chlorophyll b	porphyrin	porphyrin	228.355	288.702	422.992	187.28	379.552	327.589	62.6254	165.06	89.0396	313.35	298.14	105.575	UPLC	µg/g DW
Phytol	diterpene alcohol	acyclic	207.759	0	0	778.482	979.014	897.381	0	0	0	69.2529	884.959	0	GCMS	AU
Parabanic acid	imidazolidinone		1867.98	6137.74	3403.65	11984.5	15477.2	10487.4	4430.97	3549.54	438.152	3803.12	12649.7	2806.22	GCMS	AU
Hentriacontane (C31)	alkane		349.792	691.651	623.313	569.604	1792.66	0	387.621	110.297	0	554.919	787.422	165.973	GCMS	AU
Tetratriacontane (C34)	alkane		1857.79	1368.58	1645.43	1734.49	1181.84	2403.88	1541.25	1908.17	1148.61	1623.93	1773.4	1532.68	GCMS	AU
Tetracontane (C40)	alkane		1585.26	1101.27	2047.63	1588.46	1354.06	1301.71	768.907	1595.5	488.116	1578.05	1414.74	950.841	GCMS	AU
Unk_NP_3-Eicosene	alkene		273.444	254.113	216.819	230.819	185.685	209.475	244.179	273.692	131.167	248.125	208.66	216.346	GCMS	AU
Alanine	amino acid		908.701	832.652	3419.71	6764.85	6530.04	13457.7	1929.65	890.188	580.603	1720.35	8917.52	1133.48	GCMS	AU
Asparagine	amino acid		573.863	9037.01	3167.23	19843.9	16749.6	13452.5	6462.78	3811.36	0	4259.37	16682	3424.71	GCMS	AU
Aspartic acid	amino acid		18315.9	30244	14183.9	31435.4	24464.8	17371.1	15865.9	30428.4	19767.8	20914.6	24423.8	22020.7	GCMS	AU
GABA	amino acid		33802.1	21229.2	138705	96208.7	104812	143766	51611.2	22220.2	34223.4	64578.9	114929	36018.3	GCMS	AU
Glutamic acid	amino acid		6785.09	11841.8	11765.3	7865.36	7594.86	9674.31	9334.78	7705.74	6100.88	10130.7	8378.18	7713.8	GCMS	AU
Glutamine	amino acid		1964.1	2994.49	7601.29	15793.1	21407.1	22532.3	9695.36	6012.46	1083.58	4186.63	19910.8	5597.13	GCMS	AU
Isoleucine	amino acid		1177.5	3035.9	2542.72	5288.19	2968.52	7316.1	1655.82	1844.68	684.212	2252.04	5190.94	1394.91	GCMS	AU
Leucine	amino acid		0	3035.9	0	5288.19	2968.52	3931.76	602.396	1287.21	0	1011.97	4062.82	629.868	GCMS	AU
Serine	amino acid		6417.8	17209.1	5148.82	26479	19347.3	26332	17403.6	11470.6	1265.57	9591.9	24052.8	10046.6	GCMS	AU
Threonine	amino acid		6038	12072	9274.75	29511.6	16454.6	36517.3	14658.4	14090.2	4493.31	9128.26	27494.5	11080.7	GCMS	AU
Total amino acids & derivative GCMS	amino acid		81055	127268	207337	293706	271593	368143	141864	108279	71317.4	138553	311147	107154	GCMS	AU
Unk_P_ Tyrosine	amino acid		0	0	1099.23	7500.59	1036.27	11637	0	0	0	366.409	6724.64	0	GCMS	AU
Valine	amino acid		959.598	1106.15	4261.29	9411.58	5339.08	23299.3	2475.25	1298.07	704.851	2109.01	12683.3	1492.72	GCMS	AU
Pyroglutamic acid	amino acid derived		4112.32	14629.5	6167.4	32315.7	41920.3	38856.4	10169	7220.37	2413.14	8303.08	37697.5	6600.84	GCMS	AU
Indole-3-etanamine	aminoalkylindole		577.118	1970.96	183.819	5397.39	7144.6	3665.6	3894.7	2638.41	1994.72	910.632	5402.53	2842.61	GCMS	AU
Lactic acid	carboxylic acid	alpha-hydroxy-acid	668.142	412.044	501.646	904.083	116.527	121.121	231.793	365.756	19.0309	527.278	380.577	205.527	GCMS	AU
Propene tricarboxylic acid	carboxylic acid	tricarboxylic acid	5200.46	5839.05	5494.78	6464.18	2417.05	8392.98	8120.45	8157.62	11643.2	5511.43	5758.07	9307.1	GCMS	AU
Total (di)carboxylic acids	carboxylic acid		137341	156547	66414.7	114299	85376.3	48523.4	162996	149288	158361	120101	82733	156882	GCMS	AU
Unk_P_ascorbic acid	carboxylic acid		76719.1	85963.7	28966.1	72983.1	49371.2	21359.7	93444.6	89447.2	87532.7	63882.9	47904.7	90141.5	GCMS	AU
Spermidine	dialkylamines		1461.96	868.64	1714.05	1134.64	1138.65	1176.17	948.618	671.658	859.925	1348.22	1149.82	826.734	GCMS	AU
Maleic acid	Dicarboxylic acid		12326.6	17251.9	14793.1	6050.1	8476.01	9956.25	9635.18	12173.9	11003.9	14790.5	8160.78	10937.7	GCMS	AU
Mesaconic acid	dicarboxylic acid		2675.32	3299.48	2342.72	3656.78	3020.05	3531.86	5543.11	6133.93	3932.78	2772.51	3402.89	5203.27	GCMS	AU
Oxalic acid	dicarboxylic acid		58.6417	177.982	389.673	323.899	587.515	303.475	587.71	231.707	590.229	208.765	404.963	469.882	GCMS	AU
Unk_NP_Dodecanedioic acid	dicarboxylic acid		2677.85	2092.74	1567.59	2017.42	1574.87	1814.77	3185.33	2549.3	2248.1	2112.73	1802.36	2660.91	GCMS	AU
Unk_P_Ketoglutaric acid	dicarboxylic acid		37014.7	41509.6	12359.2	21899.7	19813	3043.24	42247.9	30228.6	41390.8	30294.5	14918.7	37955.8	GCMS	AU
Unk _Disaccharide	disaccharide		1815.07	910.562	1839.02	1368.87	1132.41	908.921	0	0	0	1521.55	1136.73	0	GCMS	AU
Unk_P_Maltose	disaccharide		1615.03	1415.19	1265.19	1232.06	1528.02	919.092	1568.33	1680.88	1647.41	1431.8	1226.39	1632.2	GCMS	AU
Ethanolamine	ethanolamine	alcohol amine	3758.46	1168.44	6100.74	3515.38	5386.72	2170.65	2217.45	511.844	2081.61	3675.88	3690.92	1603.63	GCMS	AU
C10-alcohol	fatty acid	fatty acid alcohol	1161.32	1134.63	1172.3	1181.98	1055	1400.54	1206.17	1613.78	616.014	1156.08	1212.51	1145.32	GCMS	AU
C12, 4,6-dimethyl	fatty acid	Methyl fatty acid	45.5401	34.53	79.8206	63.529	48.729	25.9815	53.1319	39.9317	0	53.2969	46.0798	31.0212	GCMS	AU
C12-alcohol	fatty acid	fatty acid alcohol	552.299	833.59	2257.23	1562.66	958.406	1036.8	2049.4	0	0	1214.37	1185.95	683.135	GCMS	AU
C14:0	fatty acid		617.293	419.067	317.221	313.777	257.775	247.753	719.873	713.028	819.622	451.194	273.101	750.841	GCMS	AU
C16:0	fatty acid		734.47	556.041	1405.3	418.999	318.835	230.763	692.443	779.167	546.552	898.604	322.865	672.721	GCMS	AU
C18:0	fatty acid		4624.09	3861.25	6253.02	2549.43	1794.89	2269.22	4188.61	4203.15	2500.24	4912.79	2204.52	3630.66	GCMS	AU
C18:0-methyl ester	fatty acid	methyl ester fatty acid	161.191	32.1981	443.617	0	0	49.783	0	56.2115	198.708	212.336	16.5943	84.9731	GCMS	AU
C18:1	fatty acid		23531.9	16571.4	48980.2	8954.71	0	18414.3	13464.6	21153.8	28205.4	29694.5	9123.01	20941.3	GCMS	AU
C18:2	fatty acid		23998.6	11681.4	96102.1	27904.4	32617.4	31393.7	38775.7	18010.1	43311.1	43927.4	30638.5	33365.6	GCMS	AU
C18:3	fatty acid		5430.01	0	0	14259.3	13048.8	9241.8	4326.9	4713.85	0	1810	12183.3	3013.58	GCMS	AU
C20:0	fatty acid		382.859	313.74	357.968	189.333	169.639	107.052	248.495	244.678	180.745	351.522	155.341	224.639	GCMS	AU
Total fatty acids	fatty acid		61239.6	35437.8	157369	57398.1	50269.5	64417.7	65725.4	51527.7	76378.4	84682.1	57361.8	64543.8	GCMS	AU
Glycerolgalactose	glycerol sugar		1088.34	1543.65	889.686	2142.25	0	318.928	1729.06	1956.68	1313.11	1173.89	820.394	1666.28	GCMS	AU
Unk_Pyrazine	heterocyclic aromatic		0	0	101.534	968.319	2602.73	4314.04	735.204	0	0	33.8446	2628.36	245.068	GCMS	AU
α-Tocopherol	Isoprenoid chromanol		1218.1	1145.77	789.868	721.323	657.082	642.609	1996.61	1812.85	1799.27	1051.25	673.671	1869.58	GCMS	AU
2-Pyrrolidinone	lactam (cyclic amide)		214.315	206.941	2513.18	1660.99	1993.52	3392.14	995.7	486.976	622.23	978.144	2348.89	701.635	GCMS	AU
Glycerol-1-C16:0	Monoacylglyceride		143.239	59.8323	503.135	441.479	114.731	168.33	52.5379	35.2116	392.148	235.402	241.514	159.966	GCMS	AU
Glycerol-1-C18:0	Monoacylglyceride		112.519	51.4649	7.5657	110.567	26.7696	83.1837	112.511	121.623	105.395	57.1833	73.5067	113.176	GCMS	AU
Triazine	nitrogen-containing heterocycles		129.878	98.5892	135.704	69.0862	87.4288	97.2365	126.52	186.168	5.3825	121.391	84.5838	106.024	GCMS	AU
Unk_P_Pseudouridine	nucleoside		236.423	219.602	0	0	0	0	174.34	58.6473	210.333	152.008	0	147.773	GCMS	AU
Citric acid	organic acid	TCA cycle	474532	499496	469717	538821	485910	505420	880270	782466	857980	481248	510051	840239	GCMS	AU
Fumaric acid	organic acid	TCA cycle	7374.23	6694.59	8187.76	3240.15	5409.3	4286.78	7515	0	3580.91	7418.86	4312.08	3698.64	GCMS	AU
Malic acid	organic acid	TCA cycle	259975	254857	246896	177060	197121	157652	163037	194584	204826	253909	177278	187482	GCMS	AU
Succinic acid	organic acid	TCA cycle	259975	245251	246896	194977	197121	157652	163037	194584	204826	250707	183250	187482	GCMS	AU
Total TCA cycle organic acids	organic acid	TCA cycle	1.00186e+06	1.0063e+06	971697	914099	885561	825010	1.21386e+06	1.17164e+06	1.27121e+06	993283	874890	1.2189e+06	GCMS	AU
Unk_Quercitin_like	phenolic	flavonol	1284.92	599.903	860.701	377.444	656.985	469.484	870.299	708.82	1382.89	915.176	501.304	987.335	GCMS	AU
Unk_P_1-hydroxy-3-methoxy-6-methylanthraquinone	phenolic	polycyclic aromatic hydrocarbon	334.089	2076.48	730.906	2411.79	2767.08	1194.11	473.508	340.44	0	1047.16	2124.33	271.316	GCMS	AU
α-Amyrin	Phytosterol	triterpene	1128.46	969.657	0	570.405	986.974	495.138	538.552	0	137.356	699.373	684.172	225.303	GCMS	AU
β-Amyrin	Phytosterol	triterpene	899.453	514.735	645.077	633.917	1114.08	749.151	530.409	292.005	218.446	686.422	832.382	346.954	GCMS	AU
β-Sitosterol	Phytosterol		314.916	572.268	1010.7	319.979	153.776	633.14	550.707	264.358	626.976	632.629	368.965	480.68	GCMS	AU
Stigmasterol	phytosterol		459.626	259.656	260.323	1297.7	416.543	615.054	958.651	479.128	595.104	326.535	776.433	677.627	GCMS	AU
Total phytosterols	Phytosterol		2802.46	2316.32	1916.1	2822	2671.37	2492.48	2578.32	1035.49	1577.88	2344.96	2661.95	1730.56	GCMS	AU
Putrescine	polyamine		264.542	151.129	208.744	154.48	359.689	215.599	207.175	220.256	145.588	208.138	243.256	191.006	GCMS	AU
Unk_Pregnane	Polycyclic aromatic hydrocarbon		41453.8	11159.9	44045.1	19404.7	4668.05	24749.4	27027.3	47417.7	77581.1	32219.6	16274	50675.4	GCMS	AU
Arabinose/Lyxose/Xylose	sugar	monosaccharide pentose	2831.27	1402.69	2250.22	1376.88	2414.33	2765.25	1443.85	870.533	2144.86	2161.39	2185.49	1486.41	GCMS	AU
Fructofuranose	sugar	monosaccharide pentose	27910.9	18249.9	54976.1	0	82165.4	32567.6	132021	111027	109407	33712.3	38244.4	117485	GCMS	AU
Fructose isomer 1	sugar	monosaccharide	2.10159e+06	2.37314e+06	1.62009e+06	2.21894e+06	2.03158e+06	1.37475e+06	2.02389e+06	1.79403e+06	2.05378e+06	2.03161e+06	1.87509e+06	1.95724e+06	GCMS	AU
Fructose isomer 2	sugar	monosaccharide	5166.74	3991.19	6135.53	8651.43	7856.76	4730.26	2578.88	2526.23	2091.89	5097.82	7079.48	2399	GCMS	AU
Galactopyranose/Glucopyranose /beta-D(+)-Mannopyranose	sugar	monosaccharide hexose	21092.2	18521.7	90600.7	7236.69	72157.7	31299.2	192171	104299	219571	43404.9	36897.9	172014	GCMS	AU
Galactose/allose	sugar	monosaccharide	6126.57	3397.75	923.32	2013.4	4632.39	1703.41	9930.96	3523.98	11374.4	3482.55	2783.06	8276.45	GCMS	AU
Gentiobiose	sugar	disaccharide	502.327	675.411	79.4017	125.651	414.296	0	728.879	297.397	210.994	419.047	179.982	412.424	GCMS	AU
Glucopyranoside	sugar	monosaccharide hexose	20179	5039.19	8722.67	1788.92	659.89	3404.41	5236.75	5008.15	12162.5	11313.6	1951.07	7469.14	GCMS	AU
Glucose isomer	sugar	monosaccharide	2.3482e+06	2.41596e+06	1.8215e+06	2.08707e+06	1.98098e+06	1.6005e+06	1.7294e+06	1.89187e+06	1.97821e+06	2.19522e+06	1.88952e+06	1.8665e+06	GCMS	AU
Mannobiose	sugar	o-glycosyl disaccharide	3128.15	2144.52	2272.42	882.377	0	0	1399.72	714.23	4381.6	2515.03	294.126	2165.18	GCMS	AU
Mannose	sugar	monosaccharide	577555	437492	576752	276059	625639	494994	323913	629719	538656	530600	465564	497429	GCMS	AU
Arabinofuranose/ribofuranose	sugar	monosaccharide pentose	12439.7	20770.1	12585.2	15870.3	12645.3	7774.58	16152.8	10391.9	10655	15265	12096.8	12399.9	GCMS	AU
Sedoheptulose	sugar	monosaccharide heptose	6126.57	3483.18	860.252	1825.55	3135.93	1366.04	6555.29	2434.22	7389.55	3490	2109.17	5459.69	GCMS	AU
Sucrose	sugar	disaccharide	172410	142892	180601	172553	146051	193398	175455	152475	164672	165301	170667	164200	GCMS	AU
Trehalose	sugar	disaccharide	1288.57	7825.62	0	1222.79	1413.85	0	5668.54	8643.87	12336.5	3038.06	878.881	8882.96	GCMS	AU
Unk_P_Fructofuranoside	sugar	monosaccharide pentose	2345.01	15818	2015.1	3370.4	0	851.446	11291.3	10860.6	4432.85	6726.03	1407.28	8861.57	GCMS	AU
Unk_P_Galactofuranose	sugar	monosaccharide pentose	1048.95	1000.03	633.402	879.178	731.139	0	1952.37	1109.57	1309.21	894.128	536.773	1457.05	GCMS	AU
Unk_P_Sugar_26.5min	Sugar		11190.7	2774.48	7355.89	4091.17	0	5380.99	12745.1	13091.6	19481.3	7107.03	3157.39	15106	GCMS	AU
Total (mono/di) sacharrides	sugar		5.32114e+06	5.47458e+06	4.38835e+06	4.80396e+06	4.97247e+06	3.75549e+06	4.65254e+06	4.7429e+06	5.15227e+06	5.06136e+06	4.51064e+06	4.84924e+06	GCMS	AU
Total sugars	sugar		5.80675e+06	5.91373e+06	5.03101e+06	5.29356e+06	5.39572e+06	4.25083e+06	5.16614e+06	5.18858e+06	5.55178e+06	5.58383e+06	4.98004e+06	5.30217e+06	GCMS	AU
Arabinose/ Lyxose /xylose /ribose isomer 1	sugar	monosaccharide pentose	6219.88	5676.54	6523.2	6397.67	5680.97	5373.48	3990.2	4200.16	5114.82	6139.87	5817.37	4435.06	GCMS	AU
Glucaric acid	sugar acid		14588.2	12413.3	13315.9	12886	10180.3	10927.2	15377.9	13689	16255.6	13439.1	11331.1	15107.5	GCMS	AU
Gluconic acid	sugar acid		29984.3	23228.3	23187.6	24896.2	19127.2	23686.2	18182	26440.2	23174	25466.7	22569.8	22598.7	GCMS	AU
Glyceric acid	sugar acid		293.361	95.2122	235.827	287.678	65.6671	604.594	62.8163	117.363	77.2879	208.133	319.313	85.8225	GCMS	AU
Ribonic acid	sugar acid		206.605	65.3016	205.918	223.301	38.3892	533.521	26.2253	63.9271	15.0729	159.275	265.07	35.0751	GCMS	AU
Total sugar acids	sugar acid		45072.5	35802.1	36945.2	38293.1	29411.5	35751.5	33648.9	40310.5	39522	39273.2	34485.4	37827.1	GCMS	AU
D-Pinitol	sugar alcohol	cyclic sugar alcohol	1497.22	1662.95	2315.69	1447.65	2925.36	3487.18	1127.36	1369.83	1800.93	1825.29	2620.06	1432.71	GCMS	AU
Galactinol	sugar alcohol	o-glycosyl disaccharide alcohol	18598.1	14706.2	13774.2	10305.2	19230	17098.5	15747	18670.4	20242	15692.8	15544.6	18219.8	GCMS	AU
Glycerol	sugar alcohol	triose	259333	270581	298225	273591	237385	300345	310186	251615	249072	276046	270441	270291	GCMS	AU
Myo-Inositol	Sugar alcohol	hexose	161109	116394	291398	165957	134299	138654	152895	133723	88864	189633	146303	125160	GCMS	AU
Total sugar alcohols	sugar alcohol		440537	403344	605712	451301	393839	459585	479955	405378	359979	483198	434908	415104	GCMS	AU
Glycerol-P	sugar phosphate		1134.28	1014.65	698.288	1096.61	1541.5	1276.37	891.465	990.468	695.956	949.072	1304.83	859.296	GCMS	AU
Unk_NP_RI=1472.7	Unk GCMS NP		14.8352	98.8545	65.6077	0	52.631	3.15078	313.969	344.912	300.792	59.7658	18.5939	319.891	GCMS	AU
Unk_NP_RI=2537.4	Unk GCMS NP		615.8	442.511	278.254	383.512	252.04	309.096	269.686	203.14	0	445.522	314.882	157.609	GCMS	AU
Unk_NP_RI=2789.6	Unk GCMS NP		218.426	203.128	96.8408	111.631	99.0256	56.0807	126.615	36.4028	81.4234	172.798	88.9126	81.4805	GCMS	AU
Unk_NP_RI=1326	Unk GCMS NP		61.6565	58.0416	98.3984	116.39	189.608	130.901	19.7136	24.1529	10.7603	72.6989	145.633	18.2089	GCMS	AU
Unk_P_RI=1316.2	Unk GCMS P		15571.5	24642.7	14147.7	21372.7	16956.5	23524.4	30993.5	43425.5	26403.3	18120.6	20617.9	33607.4	GCMS	AU
Unk_P_RI=1498.3	Unk GCMS P		37042.4	0	99443.9	78375.5	113506	117168	50769	10544	29498.8	45495.4	103016	30270.6	GCMS	AU
Unk_P_RI=2017.6	Unk GCMS P		0	558.68	538.961	4942.78	2833.42	4327.34	998.849	1311.84	0	365.88	4034.51	770.228	GCMS	AU
Unk-P_RI=1120.5	Unk GCMS P		369.97	0	4093.53	1329.53	3195.11	2056.48	275.671	0	0	1487.83	2193.71	91.8904	GCMS	AU
Phenylalanine	amino acid	hydroxybenzoic acid derivatives	5798.88	5309.1	6482.85	11746.7	10855.6	18006.4	2448.52	8808.05	3267.29	5863.61	13536.2	4841.29	LC/Q-TOF MS	AU
Total amino acids (LCMS)	amino acid		18668.9	20292.7	20132.6	20405.8	15206.2	26313.6	4628.57	14164.5	6442.39	19698.1	20641.9	8411.8	LC/Q-TOF MS	AU
Tryptophan	amino acid		12870	14983.6	13649.7	8659.1	4350.59	8307.25	2180.04	5356.4	3175.1	13834.5	7105.65	3570.51	LC/Q-TOF MS	AU
Uracil	nucleobase		193776	226104	184345	228003	228256	222316	249265	245880	254131	201408	226192	249759	LC/Q-TOF MS	AU
Chlorogenic acid glycoside II	phenolic	hydroxycinnamic acid glycoside	76.3233	170.613	18.7061	0	0	0	0	30.15	0	88.5476	0	10.05	LC/Q-TOF MS	AU
Chlorogenic acid glycoside III	phenolic	hydroxycinnamic acid glycoside	98.31	303.62	90.362	0	0	0	0	38.26	0	164.097	0	12.7533	LC/Q-TOF MS	AU
Chlorogenic acid glycoside V	phenolic	hydroxycinnamic acid glycoside	1155.83	1634.8	1052.64	96.3033	56.3033	26.8367	131.087	376.307	189.097	1281.09	59.8144	232.163	LC/Q-TOF MS	AU
cis-Chlorogenic acid	phenolic	hydroxycinnamic acid glycoside	12269.4	9360.04	9111.77	6011.52	5442.6	3209.97	7842.04	8673.67	7369.18	10247.1	4888.03	7961.63	LC/Q-TOF MS	AU
Coumaric quinic acid (cis-5-CoQA)	phenolic	phenylpropanoid	336.943	257.66	162.823	191.887	200.08	87.58	244.633	215.397	243.03	252.476	159.849	234.353	LC/Q-TOF MS	AU
Coumaric quinic acid (trans-4-CoQA II)	phenolic	phenylpropanoid	998.583	1093.79	645.26	833.69	504.46	529.233	1346.38	1355.27	1225.21	912.546	622.461	1308.95	LC/Q-TOF MS	AU
Coumaroyl hexose (CoHex)	phenolic	hydroxycinnamic acid glycoside	13441.7	16072.2	2952.39	13277.6	11594.4	9515.61	1061.35	2576.82	5255.25	10822.1	11462.5	2964.47	LC/Q-TOF MS	AU
Coumaroylquinic acid (trans-4-CoQA I)	phenolic	phenylpropanoid	3201.16	3042.71	1831.08	1210.8	739.073	539.04	1318.85	1364.75	1706.67	2691.65	829.639	1463.43	LC/Q-TOF MS	AU
di-Caffeoyl quinic acid I	phenolic	hydroxycinnamic acid	628.333	670.42	210.187	208.687	152.703	109.06	319.87	328.663	318.097	502.98	156.817	322.21	LC/Q-TOF MS	AU
di-Caffeoyl quinic acid V	phenolic	hydroxycinnamic acid	541.887	450.927	304.017	297.61	246.537	133.373	244.113	281.4	272.843	432.277	225.84	266.119	LC/Q-TOF MS	AU
di-Caffeoyl quinic acid VII	phenolic	hydroxycinnamic acid	346.44	272.67	133.89	130.063	134.623	53.5167	95.61	146.407	106.257	251	106.068	116.091	LC/Q-TOF MS	AU
Feruloylquinic acid (trans-4-FQA)	phenolic	hydroxycinnamic acid	15019.1	11714.3	8840.28	20258.7	14294.8	10179.5	6466.28	5204.49	8161.23	11857.9	14911	6610.66	LC/Q-TOF MS	AU
Feruoylquinic acid (cis-4-FQA)	phenolic	hydroxycinnamic acid	2699.61	2346	1248.14	3674.18	2820.52	1474.06	1185.22	1196.33	1184.56	2097.92	2656.26	1188.71	LC/Q-TOF MS	AU
Homogentisic acid	phenolic	2(hydroxyphenyl)acetic acids	530.683	406.74	576.803	336.4	200.24	346.537	253.42	520.41	363.27	504.742	294.392	379.033	LC/Q-TOF MS	AU
Kaempferol-rutinoside	phenolic	flavonol glycoside	12375.3	5096.92	8839.66	7567.47	6963.56	11785.9	4969.02	4709.94	8578.49	8770.63	8772.31	6085.82	LC/Q-TOF MS	AU
Naringenin	phenolic	flavonoid	2557.09	4757.5	2586.77	0	0	1669.28	0	0	0	3300.45	556.427	0	LC/Q-TOF MS	AU
Quercetin-rutinoside (Rutin)	phenolic	flavonol glycoside	187725	177645	162010	119675	87393.6	125632	230754	227184	389874	175793	110900	282604	LC/Q-TOF MS	AU
Quercetin-glucoside	phenolic	flavonol glycoside	413.267	161.957	347.323	159.857	170.59	194.34	153.403	202.8	623.713	307.516	174.929	326.639	LC/Q-TOF MS	AU
Total phenolics (identified only)	phenolic		741502	639522	799627	375062	308615	305754	436043	496279	792492	726884	329810	574938	LC/Q-TOF MS	AU
Trans-Chlorogenic acid	phenolic	hydroxycinnamic acid	310785	240997	299495	136242	105481	70046.2	119338	176990	216250	283759	103923	170859	LC/Q-TOF MS	AU
Trans-Cryptochlorogenic acid	phenolic	hydroxycinnamic acid	174763	161667	297975	63922.4	71474.8	69646.5	59529.3	63919.1	149556	211469	68347.9	91001.6	LC/Q-TOF MS	AU
Trimethylmyricetin	phenolic	flavonoid	671.11	664.337	391.353	268.927	176.253	127.237	263.793	327.197	404.617	575.6	190.806	331.869	LC/Q-TOF MS	AU
Unk_Umbelliferone	phenolic	hydroxycoumarin	867.92	735.143	803.237	698.497	568.743	448.577	526.773	637.277	810.693	802.1	571.939	658.248	LC/Q-TOF MS	AU
Unk_Protocatechuic acid	phenolic acid	hydroxybenzoic acid derivatives	189.5	157.083	24.1033	868.603	1541.38	198.043	157.83	331.78	168.103	123.562	869.341	219.238	LC/Q-TOF MS	AU
2-C-methyl-D-erythritol 4-phosphate	sugar phosphate		611.123	840.61	1195.9	847.71	634.147	656.04	624.01	926.303	715.283	882.546	712.632	755.199	LC/Q-TOF MS	AU
Unk_1033.55m/z_6.6min	unk phenolic		186110	160902	222040	113043	88409.4	156794	112624	129235	119215	189684	119416	120358	LC/Q-TOF MS	AU
Unk_1080.56m/z_6.6min	unk phenolic		86913.4	74842.2	47891.6	52683.1	41668.6	72938.5	56474	60533.3	41368.5	69882.4	55763.4	52791.9	LC/Q-TOF MS	AU
Unk_1344.63m/z_6.4min	unk phenolic		23179.5	22432.4	26550.1	9610.96	8074.45	14675.5	13763.2	13689	11712.2	24054	10787	13054.8	LC/Q-TOF MS	AU
Unk_246.10m/z_5.2min	unk phenolic		8023.76	6070.68	1159.59	778.13	608.273	224.82	1131.2	2553.47	1610.42	5084.68	537.074	1765.03	LC/Q-TOF MS	AU
Unk_250.12m/z_2.3min	unk phenolic		620.486	597.393	1200.61	10370.7	7980.88	5319.95	331.203	1217.2	357.443	806.164	7890.52	635.283	LC/Q-TOF MS	AU
Unk_253.17m/z_2.7min	unk phenolic		3980.86	936.207	5869.32	372.059	72.7267	322.9	1225.72	1820.07	1949.02	3595.46	255.895	1664.94	LC/Q-TOF MS	AU
Unk_253.17m/z_2.9min	unk phenolic		3188.07	464.387	5142.25	192.33	38.7367	96.8533	1192.02	1448.01	1856.38	2931.57	109.307	1498.8	LC/Q-TOF MS	AU
Unk_272.07m/z_4.8min	unk phenolic		91.97	0	37.1333	46.06	40.99	0	86.32	99.0833	125.293	43.0344	29.0167	103.566	LC/Q-TOF MS	AU
Unk_283.193m/z_2.4min	unk phenolic		6511.54	2092.54	11076.2	525.517	104.86	798.733	3164.8	4628.93	10236.2	6560.1	476.37	6009.98	LC/Q-TOF MS	AU
Unk_286.07m/z_2.9min	unk phenolic		1283.3	1009.02	569.91	6167.26	10471.1	3471.07	2185.89	2252.86	1184.33	954.079	6703.14	1874.36	LC/Q-TOF MS	AU
Unk_342.09m/z_2.78min	unk phenolic		3181.9	11037.5	2599.97	1952.21	544.1	266.333	8643.08	8068.89	14407	5606.47	920.882	10373	LC/Q-TOF MS	AU
Unk_356.11m/z_3.88min	unk phenolic		8601.88	5611.69	6825.9	19953.8	13477.3	15369.3	5874.65	6698.09	5537.63	7013.16	16266.8	6036.79	LC/Q-TOF MS	AU
Unk_362.16m/z_4.2min	unk phenolic		560.289	792.123	240.753	384.157	414.697	146.967	1306.88	1483.29	997.447	531.055	315.273	1262.54	LC/Q-TOF MS	AU
Unk_366.02m/z_2.7min	unk phenolic		4127.57	4213.9	3488.8	9947.31	16586.1	6160.3	5134.01	5147.3	3932.3	3943.42	10897.9	4737.87	LC/Q-TOF MS	AU
Unk_378.09m/z_0.7min	unk phenolic		33179.1	16284	22103.9	23660.7	14080.2	32185.1	11568.4	19669.9	19847	23855.6	23308.6	17028.4	LC/Q-TOF MS	AU
Unk_388.17m/z_3.6min	unk phenolic		448.673	182.173	195.908	168.247	344.36	165.753	175.627	140.977	487.507	275.585	226.12	268.037	LC/Q-TOF MS	AU
Unk_388.17m/z_3.7min	unk phenolic		5581.89	4694.35	5923.3	1586.51	2015.64	3300.2	3726.37	2970.56	9836.46	5399.84	2300.78	5511.13	LC/Q-TOF MS	AU
Unk_388.17m/z_4.1min	unk phenolic		8583.57	4220.95	9379.37	4101.1	1140.97	3663.04	1273.1	3871.3	18136.2	7394.63	2968.37	7760.21	LC/Q-TOF MS	AU
Unk_388.17m/z_4min	unk phenolic		7739.37	4293.81	8834.12	1410.1	2170.76	3628.93	3602.85	3359.26	9552.77	6955.77	2403.26	5504.96	LC/Q-TOF MS	AU
Unk_404.13m/z_0.9min	unk phenolic		13783.2	42561	23799.1	33213.5	37620.2	35230.3	49006.5	56762.9	35647.6	26714.4	35354.7	47139	LC/Q-TOF MS	AU
Unk_404.17m/z_4.6min	unk phenolic		1856.18	1402.23	1287.3	1918.02	1159.47	1497.84	2180.51	2381.96	2385.22	1515.24	1525.11	2315.9	LC/Q-TOF MS	AU
Unk_406.04m/z_0.94min	unk phenolic		26120.9	42286.7	34172	33268.5	37943.6	34943.9	16347.9	56755.4	31370	34193.2	35385.3	34824.4	LC/Q-TOF MS	AU
Unk_406.05m/z_2.78min	unk phenolic		2440.46	1258.56	5437.56	174.19	7.419	152.77	1275.28	1655.89	6451.45	3045.53	111.46	3127.54	LC/Q-TOF MS	AU
Unk_430.22m/z_5.4min	unk phenolic		96.3867	75.5533	8.21	77.5967	50.1233	5.01233	10156.5	10133.2	9757.19	60.05	44.2441	10015.6	LC/Q-TOF MS	AU
Unk_432.20m/z_4min	unk phenolic		14887.9	15123.2	9941.78	10120.4	8056.77	7726.68	1342.57	2419.28	2566.75	13317.6	8634.63	2109.53	LC/Q-TOF MS	AU
Unk_434.12m/z_6.12min	unk phenolic		104.656	144.25	83.8633	142.467	121.133	92.1133	142.13	124.697	212.18	110.923	118.571	159.669	LC/Q-TOF MS	AU
Unk_440.1m/z_0.74min	unk phenolic		27491	16195	24114.2	28054.8	23322.2	30277.2	9458.93	14337.3	13841.1	22600	27218.1	12545.8	LC/Q-TOF MS	AU
Unk_444.20m/z_3.1min	unk phenolic		9926.06	9352.28	7903.15	7944.35	6389.96	6099.68	9088	13028.8	9511.28	9060.5	6811.33	10542.7	LC/Q-TOF MS	AU
Unk_596.18m/z_3.8min	unk phenolic		490.466	367.463	133.467	186.723	115.787	71.5787	222.063	273.867	407.04	330.465	124.696	300.99	LC/Q-TOF MS	AU
Unk_598.19m/z_5.2min	unk phenolic		885.304	611.657	292.133	314.557	216.923	91.6923	473.603	519.967	748.443	596.365	207.724	580.671	LC/Q-TOF MS	AU
Unk_694.3657m/z_4.8min	unk phenolic		7080.67	5111.13	8602.25	12362.7	9565.71	339.873	5615.86	5439.03	4687.61	6931.35	7422.76	5247.5	LC/Q-TOF MS	AU
Unk_714.49m/z_5.8min	unk phenolic		17932.8	16825.7	18438.4	7224.51	5224.51	7292.33	13614.5	16324.3	19402.5	17732.3	6580.45	16447.1	LC/Q-TOF MS	AU
Unk_724.51m/z_5.8min	unk phenolic		31451.3	30316.8	27509.5	9166.22	3706.24	5306.24	14160.4	25415.8	31688.5	29759.2	6059.57	23754.9	LC/Q-TOF MS	AU
Unk_726.2m/z_5min	unk phenolic		5080.7	4123.02	3686.97	3400	3816.55	2258.64	1354.21	2286.04	1957.17	4296.9	3158.4	1865.81	LC/Q-TOF MS	AU
Unk_742.20m/z_4.6min	unk phenolic		75271.9	60918.6	34848.6	25037.2	23021	11613	35158.9	49375.5	43764.1	57013	19890.4	42766.2	LC/Q-TOF MS	AU
Unk_464.22m/z_4.69min	unk phenolic		351.957	412.477	363.87	323.323	342.347	349.693	352.467	393.03	359.877	376.101	338.454	368.458	LC/Q-TOF MS	AU
Abscisic acid (ABA)	phytohormone		71676.5	85583.6	178758	129078	85212.1	155432	194557	213496	232369	112006	123241	213474	LC/QQQ-MS	ng/g DW (x100)
Auxin (IAA)	phytohormone		75.7196	56.008	58.2516	52.6426	103.284	68.9888	190.303	215.623	590.463	63.3264	74.9717	332.13	LC/QQQ-MS	ng/g DW (x100)
Jasmonic acid (JA)	phytohormone		5836.98	503.023	1778.55	52701.6	38170	36041.9	734.849	2269.16	932.633	2706.18	42304.5	1312.21	LC/QQQ-MS	ng/g DW (x100)
Jasmonic acid-isoleucine (JA-ILE)	phytohormone		1473.62	130.986	445.045	4741.66	6413.83	4404.78	317.702	1053.02	312.487	683.216	5186.76	561.07	LC/QQQ-MS	ng/g DW (x100)
Salicylic acid (SA)	phytohormone		7605.02	17285.6	8817.75	18589	21775.6	15025.6	9198.61	11151.9	23086.2	11236.1	18463.4	14478.9	LC/QQQ-MS	ng/g DW (x100)
Zeatin	phytohormone		38.3036	300.804	88.8988	151.994	128.78	194.256	166.875	179.97	154.97	142.669	158.343	167.272	LC/QQQ-MS	ng/g DW (x100)
Total phytohormones	phytohormone		86706.2	103860	189947	205315	151804	211168	205166	228365	257445	126838	189429	230325	LC/QQQ-MS	ng/g DW (x100)

### Sheet: (B) sign pathway KetovsControl
	Average		t-test	Ratio
Compounds	ZW0RI07	ZWRI	p-value	Keto / Control	log2(Keto / Control)
Total carotenoids	300.014	189.122	0.0100972	0.630377	-0.665712			-7	-5	-2	0	2	5	7
Total ketocarotenoids	0	238.998	0.00347359	#DIV/0!	+ꝏ		-ꝏ	-7	-5	-2	0	2	5	7	+ꝏ
Mesaconic acid	2772.51	5203.27	0.0272884	1.87674	0.908228
C14:0	451.194	750.841	0.033941	1.66412	0.734761
C20:0	351.522	224.639	0.0132005	0.639047	-0.646007
α-Tocopherol	1051.25	1869.58	0.00508168	1.77844	0.83061
Citric acid	481248	840239	0.00031767	1.74596	0.804019
Malic acid	253909	187482	0.00720083	0.738383	-0.437559
Succinic acid	250707	187482	0.00920778	0.747814	-0.419249
Fructofuranose	33712.3	117485	0.00314489	3.48493	1.80113
Fructose isomer 2	5097.82	2399	0.0134314	0.470593	-1.08745
Galactopyranose/Glucopyranose /beta-D(+)-Mannopyranose	43404.9	172014	0.0376541	3.963	1.98659
Arabinose/ Lyxose /xylose /ribose isomer 1	6139.87	4435.06	0.015965	0.722337	-0.469255
Tryptophan	13834.5	3570.51	0.000794754	0.258089	-1.95406
Uracil	201408	249759	0.0198244	1.24006	0.310413
Naringenin	3300.45	0	0.0454339	0	-ꝏ
Quercetin-rutinoside (Rutin)	175793	282604	0.0254339	1.60759	0.6849
Trans-Chlorogenic acid	283759	170859	0.0335092	0.602128	-0.731859
Unk_430.22m/z_5.4min	60.05	10015.6	9.51082e-05	166.788	7.38188
Abscisic acid (ABA)	112006	213474	0.0454298	1.90591	0.930483
Plastoquinone	330.839	850.752	0.00011037	2.5715	1.36261
Chlorophylls	881.422	339.904	0.0493543	0.385631	-1.37471
					7
Statistically different (T-test)					-7

### Sheet: (C) sign pathway BcarovsControl
	Average		t-test	Ratio
Compounds	Control	β-caro. line	p-value	β-caro / Control	log2(β-caro / Control)
Neoxanthin/violaxanthin	63.6842	74.9368	0.0257934	1.17669	0.23474			-7	-5	-2	0	2	5	7
Phytol	69.2529	884.959	0.000838138	12.7787	3.67566		-ꝏ	-7	-5	-2	0	2	5	7	+ꝏ
Parabanic acid	3803.12	12649.7	0.0102477	3.32614	1.73385
Alanine	1720.35	8917.52	0.0412262	5.18354	2.37394
Asparagine	4259.37	16682	0.0162058	3.91654	1.96958
Glutamine	4186.63	19910.8	0.00439257	4.75582	2.24969
Serine	9591.9	24052.8	0.0323002	2.50761	1.32631
Threonine	9128.26	27494.5	0.0401305	3.01202	1.59073
Total amino acids & derivative GCMS	138553	311147	0.0214221	2.24569	1.16716
Pyroglutamic acid	8303.08	37697.5	0.00236933	4.54018	2.18275
Indole-3-ethanamine (tryptamine)	910.632	5402.53	0.0170207	5.93272	2.56869
Maleic acid	14790.5	8160.78	0.0219705	0.551757	-0.857896
C18:0	4912.79	2204.52	0.0214846	0.44873	-1.15608
C18:3	1810	12183.3	0.0117027	6.7311	2.75084
C20:0	351.522	155.341	0.00358596	0.44191	-1.17818
α-Tocopherol	1051.25	673.671	0.0484923	0.64083	-0.641987
Fumaric acid	7418.86	4312.08	0.0150429	0.581232	-0.782814
Malic acid	253909	177278	0.00309818	0.698192	-0.518304
Succinic acid	250707	183250	0.0077749	0.730932	-0.45219
Total TCA cycle organic acids	993283	874890	0.0140876	0.880806	-0.183103
Mannobiose	2515.03	294.126	0.00648048	0.116947	-3.09607
Unk_NP_RI=1326	72.6989	145.633	0.0476551	2.00323	1.00233
Unk_P_RI=2017.6	365.88	4034.51	0.00491961	11.0269	3.46295
Phenylalanine	5863.61	13536.2	0.0279929	2.30852	1.20697
Tryptophan	13834.5	7105.65	0.0112663	0.51362	-0.961227
Chlorogenic acid glycoside V	1281.09	59.8144	0.00248788	0.0466902	-4.42074
cis-Chlorogenic acid	10247.1	4888.03	0.0155884	0.477018	-1.06789
Coumaroylquinic acid (trans-4-CoQA I)	2691.65	829.639	0.0174076	0.308227	-1.69794
Homogentisic acid	504.742	294.392	0.0385846	0.583253	-0.777807
Naringenin	3300.45	556.427	0.0402103	0.168591	-2.5684
Quercetin-rutinoside (Rutin)	175793	110900	0.0098603	0.630855	-0.664619
Total phenolics (identified only)	726884	329810	0.00157773	0.453732	-1.14009
Trans-Chlorogenic acid	283759	103923	0.00338322	0.366238	-1.44915
Trans-Cryptochlorogenic acid	211469	68347.9	0.0301641	0.323206	-1.62947
Trimethylmyricetin	575.6	190.806	0.0189897	0.33149	-1.59296
Unk_Umbelliferone	802.1	571.939	0.0479887	0.713052	-0.487921
Unk_1344.63m/z_6.4min	24054	10787	0.00494132	0.448448	-1.15699
Unk_250.12m/z_2.3min	806.164	7890.52	0.00856872	9.78774	3.29098
Unk_286.07m/z_2.9min	954.079	6703.14	0.0485227	7.02577	2.81266
Unk_356.11m/z_3.88min	7013.16	16266.8	0.0118162	2.31947	1.21379
Unk_388.17m/z_3.7min	5399.84	2300.78	0.00801538	0.426083	-1.23079
Unk_388.17m/z_4min	6955.77	2403.26	0.0397456	0.345507	-1.53321
Unk_714.49m/z_5.8min	17732.3	6580.45	0.000176439	0.371099	-1.43012
Unk_724.51m/z_5.8min	29759.2	6059.57	0.000290186	0.20362	-2.29605
Unk_742.20m/z_4.6min	57013	19890.4	0.0416179	0.348874	-1.51922
Jasmonic acid (JA)	2706.18	42304.5	0.00194049	15.6325	3.96648
Jasmonic acid-isoleucine (JA-ILE)	683.216	5186.76	0.00371856	7.59168	2.92442
					-7
Statistically different (T-test)					7
