## Supplementary material for "Ketocarotenoid production in tomato triggers metabolic reprogramming and cellular adaptation: The quest for homeostasis?": Table S10

### Sheet: Sheet1
	Enrichment analysis of the down-regulated Ripe/Contol DEGs comparing the keto line and the control line
Enriched GO terms in the control line
GO ID	GO Name	GO Category	FDR	P-value	Nr Test	Nr Reference	Non Annot b-caro/Control	Non Annot Keto/control
GO:0009534	chloroplast thylakoid	CELLULAR_COMPONENT	0.00256201	1.86217e-06	53	4	2907	1525
GO:0009579	thylakoid	CELLULAR_COMPONENT	0.00256201	2.87867e-06	60	6	2900	1523
GO:0031976	plastid thylakoid	CELLULAR_COMPONENT	0.00256201	1.86217e-06	53	4	2907	1525
GO:0005975	carbohydrate metabolic process	BIOLOGICAL_PROCESS	0.0027032	4.85968e-06	174	44	2786	1485
GO:0009535	chloroplast thylakoid membrane	CELLULAR_COMPONENT	0.0027032	4.60679e-06	51	4	2909	1525
GO:0055035	plastid thylakoid membrane	CELLULAR_COMPONENT	0.0027032	4.60679e-06	51	4	2909	1525
GO:0034357	photosynthetic membrane	CELLULAR_COMPONENT	0.0111909	2.5148e-05	54	6	2906	1523
GO:0009507	chloroplast	CELLULAR_COMPONENT	0.012302	3.16104e-05	147	37	2813	1492
GO:0009521	photosystem	CELLULAR_COMPONENT	0.012302	3.62943e-05	41	3	2919	1526
GO:0015979	photosynthesis	BIOLOGICAL_PROCESS	0.012302	4.14674e-05	56	7	2904	1522
GO:0042651	thylakoid membrane	CELLULAR_COMPONENT	0.012302	3.93854e-05	53	6	2907	1523
GO:0009522	photosystem I	CELLULAR_COMPONENT	0.0191015	6.86797e-05	30	1	2930	1528
GO:0055086	nucleobase-containing small molecule metabolic process	BIOLOGICAL_PROCESS	0.024653	0.0001385	62	10	2898	1519
GO:0005737	cytoplasm	CELLULAR_COMPONENT	0.0277	0.000171963	704	289	2256	1240
GO:0009536	plastid	CELLULAR_COMPONENT	0.0366497	0.000288256	153	44	2807	1485
Enriched GO terms in the keto line
GO ID	GO Name	GO Category	FDR	P-value	Nr Test	Nr Reference	Non Annot Control	Non Annot Keto
GO:0003676	nucleic acid binding	MOLECULAR_FUNCTION	0.00256201	2.35572e-06	226	184	2734	1345
GO:0003677	DNA binding	MOLECULAR_FUNCTION	0.00256201	6.49061e-07	170	151	2790	1378
GO:0003700	DNA-binding transcription factor activity	MOLECULAR_FUNCTION	0.0103539	2.09405e-05	106	99	2854	1430
GO:0140110	transcription regulator activity	MOLECULAR_FUNCTION	0.012302	3.34897e-05	113	102	2847	1427
GO:2000112	regulation of cellular macromolecule biosynthetic process	BIOLOGICAL_PROCESS	0.0222046	9.48062e-05	181	143	2779	1386
GO:0031326	regulation of cellular biosynthetic process	BIOLOGICAL_PROCESS	0.0222046	9.48062e-05	181	143	2779	1386
GO:0010556	regulation of macromolecule biosynthetic process	BIOLOGICAL_PROCESS	0.0222046	9.48062e-05	181	143	2779	1386
GO:0043565	sequence-specific DNA binding	MOLECULAR_FUNCTION	0.0245656	0.000132489	88	82	2872	1447
GO:0016070	RNA metabolic process	BIOLOGICAL_PROCESS	0.0245656	0.000130993	220	166	2740	1363
GO:0097159	organic cyclic compound binding	MOLECULAR_FUNCTION	0.0245656	0.000128062	681	432	2279	1097
GO:0019219	regulation of nucleobase-containing compound metabolic process	BIOLOGICAL_PROCESS	0.0245656	0.000114841	180	142	2780	1387
GO:1901363	heterocyclic compound binding	MOLECULAR_FUNCTION	0.0245656	0.000126588	680	432	2280	1097
GO:0009889	regulation of biosynthetic process	BIOLOGICAL_PROCESS	0.0274245	0.000160233	183	143	2777	1386
GO:0050794	regulation of cellular process	BIOLOGICAL_PROCESS	0.0277	0.000174292	354	245	2606	1284
GO:0031323	regulation of cellular metabolic process	BIOLOGICAL_PROCESS	0.0288354	0.000187916	218	164	2742	1365
GO:0051252	regulation of RNA metabolic process	BIOLOGICAL_PROCESS	0.0308678	0.000208098	177	138	2783	1391
GO:1903506	regulation of nucleic acid-templated transcription	BIOLOGICAL_PROCESS	0.0330425	0.00025246	176	137	2784	1392
GO:0006355	regulation of DNA-templated transcription	BIOLOGICAL_PROCESS	0.0330425	0.00025246	176	137	2784	1392
GO:0106310	protein serine kinase activity	MOLECULAR_FUNCTION	0.0330425	0.000238215	16	26	2944	1503
GO:2001141	regulation of RNA biosynthetic process	BIOLOGICAL_PROCESS	0.0330425	0.00025246	176	137	2784	1392
GO:0051171	regulation of nitrogen compound metabolic process	BIOLOGICAL_PROCESS	0.0424759	0.000343626	209	156	2751	1373
