## Supplementary material for "Ketocarotenoid production in tomato triggers metabolic reprogramming and cellular adaptation: The quest for homeostasis?": Table S11

### Sheet: Sheet1
Keto/Control vs β-caro/Control up-regulated ripe DEGs enriched GO terms (Omicsbox)
Enriched GO terms in Keto/Control
GO ID	GO Name	GO Category	FDR	P-value	Nr Test	Nr Reference	Non Annot b-caro/Control	Non Annot Keto/control
GO:0009536	plastid	CELLULAR_COMPONENT	2.77439e-11	1.17959e-14	11	118	342	491
GO:0009507	chloroplast	CELLULAR_COMPONENT	2.26044e-10	1.92214e-13	11	111	342	498
GO:0009579	thylakoid	CELLULAR_COMPONENT	3.02601e-07	3.85971e-10	2	58	351	551
GO:0009526	plastid envelope	CELLULAR_COMPONENT	5.33249e-07	9.06886e-10	1	51	352	558
GO:0034357	photosynthetic membrane	CELLULAR_COMPONENT	1.1353e-06	2.89617e-09	1	49	352	560
GO:0042170	plastid membrane	CELLULAR_COMPONENT	1.1353e-06	2.89617e-09	1	49	352	560
GO:0042651	thylakoid membrane	CELLULAR_COMPONENT	1.67432e-06	5.38069e-09	1	48	352	561
GO:0031976	plastid thylakoid	CELLULAR_COMPONENT	1.67432e-06	6.40682e-09	2	52	351	557
GO:0009534	chloroplast thylakoid	CELLULAR_COMPONENT	1.67432e-06	6.40682e-09	2	52	351	557
GO:0009535	chloroplast thylakoid membrane	CELLULAR_COMPONENT	3.41183e-06	1.59567e-08	1	45	352	564
GO:0055035	plastid thylakoid membrane	CELLULAR_COMPONENT	3.41183e-06	1.59567e-08	1	45	352	564
GO:0031975	envelope	CELLULAR_COMPONENT	1.9969e-05	1.10373e-07	5	58	348	551
GO:0031967	organelle envelope	CELLULAR_COMPONENT	1.9969e-05	1.10373e-07	5	58	348	551
GO:0005737	cytoplasm	CELLULAR_COMPONENT	6.59638e-05	3.92641e-07	66	206	287	403
GO:0031090	organelle membrane	CELLULAR_COMPONENT	7.35472e-05	4.69051e-07	9	68	344	541
GO:0015979	photosynthesis	BIOLOGICAL_PROCESS	0.000127719	8.68834e-07	1	36	352	573
GO:0031984	organelle subcompartment	CELLULAR_COMPONENT	0.000246791	1.78378e-06	7	58	346	551
GO:0043229	intracellular organelle	CELLULAR_COMPONENT	0.00548061	5.62896e-05	78	210	275	399
GO:0043226	organelle	CELLULAR_COMPONENT	0.00548061	5.62896e-05	78	210	275	399
GO:0006091	generation of precursor metabolites and energy	BIOLOGICAL_PROCESS	0.00548061	5.3604e-05	3	36	350	573
GO:0043227	membrane-bounded organelle	CELLULAR_COMPONENT	0.0103197	0.00016673	77	203	276	406
GO:0043231	intracellular membrane-bounded organelle	CELLULAR_COMPONENT	0.0103197	0.00016673	77	203	276	406
GO:0009521	photosystem	CELLULAR_COMPONENT	0.011445	0.000204375	1	24	352	585
GO:0098796	membrane protein complex	CELLULAR_COMPONENT	0.0170979	0.000385285	3	30	350	579
GO:0005622	intracellular anatomical structure	CELLULAR_COMPONENT	0.0312689	0.000864576	106	249	247	360
Enriched GO terms in β-caro/Control
GO ID	GO Name	GO Category	FDR	P-value	Nr Test	Nr Reference	Non Annot b-caro/Control	Non Annot Keto/control
GO:0003677	DNA binding	MOLECULAR_FUNCTION	0.000732358	5.60478e-06	39	21	314	588
GO:0090304	nucleic acid metabolic process	BIOLOGICAL_PROCESS	0.00105243	8.50175e-06	46	29	307	580
GO:0065007	biological regulation	BIOLOGICAL_PROCESS	0.00159595	1.3571e-05	70	59	283	550
GO:0006950	response to stress	BIOLOGICAL_PROCESS	0.00266482	2.3793e-05	51	37	302	572
GO:0060255	regulation of macromolecule metabolic process	BIOLOGICAL_PROCESS	0.00548061	5.82547e-05	38	24	315	585
GO:0006952	defense response	BIOLOGICAL_PROCESS	0.0056115	6.20319e-05	28	14	325	595
GO:0006355	regulation of DNA-templated transcription	BIOLOGICAL_PROCESS	0.00638969	8.15012e-05	31	17	322	592
GO:0010468	regulation of gene expression	BIOLOGICAL_PROCESS	0.00638969	8.04963e-05	35	21	318	588
GO:2001141	regulation of RNA biosynthetic process	BIOLOGICAL_PROCESS	0.00638969	8.15012e-05	31	17	322	592
GO:1903506	regulation of nucleic acid-templated transcription	BIOLOGICAL_PROCESS	0.00638969	8.15012e-05	31	17	322	592
GO:0006351	DNA-templated transcription	BIOLOGICAL_PROCESS	0.00793286	0.000111303	33	20	320	589
GO:0097659	nucleic acid-templated transcription	BIOLOGICAL_PROCESS	0.00793286	0.000111303	33	20	320	589
GO:0032774	RNA biosynthetic process	BIOLOGICAL_PROCESS	0.00793286	0.000111303	33	20	320	589
GO:0016070	RNA metabolic process	BIOLOGICAL_PROCESS	0.00801313	0.000115836	38	25	315	584
GO:0051252	regulation of RNA metabolic process	BIOLOGICAL_PROCESS	0.00913452	0.000137861	32	19	321	590
GO:0007154	cell communication	BIOLOGICAL_PROCESS	0.00913452	0.000139814	30	17	323	592
GO:0051716	cellular response to stimulus	BIOLOGICAL_PROCESS	0.0112537	0.000186604	41	30	312	579
GO:0051171	regulation of nitrogen compound metabolic process	BIOLOGICAL_PROCESS	0.011445	0.000203261	35	23	318	586
GO:0080090	regulation of primary metabolic process	BIOLOGICAL_PROCESS	0.011445	0.000203261	35	23	318	586
GO:2000112	regulation of cellular macromolecule biosynthetic process	BIOLOGICAL_PROCESS	0.0140397	0.000292493	32	20	321	589
GO:0009889	regulation of biosynthetic process	BIOLOGICAL_PROCESS	0.0140397	0.000292493	32	20	321	589
GO:0019219	regulation of nucleobase-containing compound metabolic process	BIOLOGICAL_PROCESS	0.0140397	0.000292493	32	20	321	589
GO:0019222	regulation of metabolic process	BIOLOGICAL_PROCESS	0.0140397	0.000266675	38	27	315	582
GO:0031326	regulation of cellular biosynthetic process	BIOLOGICAL_PROCESS	0.0140397	0.000292493	32	20	321	589
GO:0009605	response to external stimulus	BIOLOGICAL_PROCESS	0.0140397	0.000289551	16	5	337	604
GO:0010556	regulation of macromolecule biosynthetic process	BIOLOGICAL_PROCESS	0.0140397	0.000292493	32	20	321	589
GO:0010646	regulation of cell communication	BIOLOGICAL_PROCESS	0.0141322	0.000312447	8	0	345	609
GO:0009966	regulation of signal transduction	BIOLOGICAL_PROCESS	0.0141322	0.000312447	8	0	345	609
GO:0023051	regulation of signaling	BIOLOGICAL_PROCESS	0.0141322	0.000312447	8	0	345	609
GO:0043565	sequence-specific DNA binding	MOLECULAR_FUNCTION	0.0194687	0.000446985	18	7	335	602
GO:0010467	gene expression	BIOLOGICAL_PROCESS	0.0205007	0.000479397	45	37	308	572
GO:0050896	response to stimulus	BIOLOGICAL_PROCESS	0.020553	0.000489357	72	72	281	537
GO:0050789	regulation of biological process	BIOLOGICAL_PROCESS	0.0206498	0.000500442	58	53	295	556
GO:0009607	response to biotic stimulus	BIOLOGICAL_PROCESS	0.0265313	0.000654258	14	4	339	605
GO:0003676	nucleic acid binding	MOLECULAR_FUNCTION	0.0303912	0.000775286	45	38	308	571
GO:0008289	lipid binding	MOLECULAR_FUNCTION	0.0303912	0.000762842	9	1	344	608
GO:0050794	regulation of cellular process	BIOLOGICAL_PROCESS	0.0312689	0.000877444	52	47	301	562
GO:0071369	cellular response to ethylene stimulus	BIOLOGICAL_PROCESS	0.0312689	0.000862389	7	0	346	609
GO:0009873	ethylene-activated signaling pathway	BIOLOGICAL_PROCESS	0.0312689	0.000862389	7	0	346	609
GO:0140110	transcription regulator activity	MOLECULAR_FUNCTION	0.0312689	0.000862407	26	16	327	593
GO:0031323	regulation of cellular metabolic process	BIOLOGICAL_PROCESS	0.0312689	0.000854773	35	26	318	583
GO:0005634	nucleus	CELLULAR_COMPONENT	0.0345763	0.000984954	49	44	304	565
GO:0034645	cellular macromolecule biosynthetic process	BIOLOGICAL_PROCESS	0.0418562	0.00121013	42	35	311	574
GO:0043170	macromolecule metabolic process	BIOLOGICAL_PROCESS	0.0425125	0.00124718	93	106	260	503
GO:0009059	macromolecule biosynthetic process	BIOLOGICAL_PROCESS	0.046032	0.00137	42	36	311	573
