## Supplementary material for "Ketocarotenoid production in tomato triggers metabolic reprogramming and cellular adaptation: The quest for homeostasis?": Table S12

### Sheet: (A) Ripe_ common_up-reg 
GO enriched terms of commun up-regulated genes in Keto/Control and β-caro/control comparison
source	term_name	term_id	adjusted_p_value	negative_log10_of_adjusted_p_value	term_size	query_size	intersection_size	effective_domain_size	intersections
GO:MF	catalytic activity	GO:0003824	0.000413996	3.383	8412	227	146	17255	SOLYC11G010300.2,SOLYC08G066260.3,SOLYC06G073260.3,SOLYC12G094430.1,SOLYC09G059170.2,SOLYC04G008590.3,SOLYC04G078930.3,SOLYC07G055080.3,SOLYC06G053980.3,SOLYC05G007780.3,SOLYC04G083010.3,SOLYC10G083650.1,SOLYC02G081485.1,SOLYC07G051880.1,SOLYC03G053130.3,SOLYC09G083150.3,SOLYC02G077630.3,SOLYC05G050710.3,SOLYC01G098140.3,SOLYC11G050822.1,SOLYC01G006280.3,SOLYC02G062610.3,SOLYC01G110000.3,SOLYC01G…
GO:MF	carbon-carbon lyase activity	GO:0016830	0.000595096	3.22541	111	227	10	17255	SOLYC11G010300.2,SOLYC08G066260.3,SOLYC11G050822.1,SOLYC02G062340.3,SOLYC07G017950.3,SOLYC11G073160.2,SOLYC08G066250.3,SOLYC10G007290.3,SOLYC03G034220.3,SOLYC01G110360.3
GO:MF	oxidoreductase activity	GO:0016491	0.00101933	2.99169	1805	227	47	17255	SOLYC04G008590.3,SOLYC05G007780.3,SOLYC10G083650.1,SOLYC09G083150.3,SOLYC01G006280.3,SOLYC07G032640.2,SOLYC02G065400.3,SOLYC11G072310.2,SOLYC07G062060.3,SOLYC02G083860.3,SOLYC11G013110.2,SOLYC06G083490.3,SOLYC07G017950.3,SOLYC03G031620.3,SOLYC08G006720.3,SOLYC05G014790.3,SOLYC10G080840.1,SOLYC07G055350.3,SOLYC04G082010.1,SOLYC04G040160.3,SOLYC08G006760.3,SOLYC01G112120.3,SOLYC07G045050.3,SOLYC11G…
GO:MF	lyase activity	GO:0016829	0.0027127	2.5666	334	227	16	17255	SOLYC11G010300.2,SOLYC08G066260.3,SOLYC03G053130.3,SOLYC11G050822.1,SOLYC11G012910.2,SOLYC02G062340.3,SOLYC00G024150.3,SOLYC07G017950.3,SOLYC11G073160.2,SOLYC01G105060.3,SOLYC11G066890.1,SOLYC08G066250.3,SOLYC10G007290.3,SOLYC03G034220.3,SOLYC01G110360.3,SOLYC10G006400.3
GO:BP	photosynthesis	GO:0015979	5.78439e-19	18.2377	225	197	31	13501	SOLYC07G022900.3,SOLYC05G007780.3,SOLYC08G006930.3,SOLYC10G005050.3,SOLYC02G069460.3,SOLYC07G066150.1,SOLYC01G112060.3,SOLYC07G032640.2,SOLYC02G086890.3,SOLYC02G065400.3,SOLYC07G017950.3,SOLYC07G044860.3,SOLYC12G009200.2,SOLYC10G006230.3,SOLYC07G054290.1,SOLYC02G080540.1,SOLYC12G005630.2,SOLYC09G014520.3,SOLYC09G064500.3,SOLYC06G060340.3,SOLYC10G077120.2,SOLYC03G034220.3,SOLYC02G005200.3,SOLYC09G…
GO:BP	photosynthesis, light reaction	GO:0019684	9.4599e-11	10.0241	123	197	18	13501	SOLYC07G022900.3,SOLYC05G007780.3,SOLYC10G005050.3,SOLYC07G066150.1,SOLYC01G112060.3,SOLYC07G032640.2,SOLYC02G086890.3,SOLYC02G065400.3,SOLYC12G009200.2,SOLYC10G006230.3,SOLYC07G054290.1,SOLYC02G080540.1,SOLYC09G014520.3,SOLYC02G005200.3,SOLYC05G026570.3,SOLYC02G079950.3,SOLYC12G056830.1,SOLYC09G011810.3
GO:BP	generation of precursor metabolites and energy	GO:0006091	1.52714e-09	8.81612	392	197	28	13501	SOLYC07G022900.3,SOLYC05G007780.3,SOLYC09G008270.3,SOLYC10G005050.3,SOLYC07G066150.1,SOLYC01G112060.3,SOLYC07G032640.2,SOLYC02G086890.3,SOLYC02G065400.3,SOLYC02G062340.3,SOLYC12G009200.2,SOLYC04G082010.1,SOLYC10G006230.3,SOLYC07G054290.1,SOLYC02G080540.1,SOLYC09G014520.3,SOLYC01G103920.3,SOLYC10G007290.3,SOLYC11G010450.2,SOLYC02G005200.3,SOLYC05G026570.3,SOLYC11G056360.2,SOLYC02G079950.3,SOLYC12G…
GO:BP	small molecule metabolic process	GO:0044281	8.26955e-08	7.08252	1147	197	46	13501	SOLYC11G010300.2,SOLYC08G066260.3,SOLYC04G008590.3,SOLYC11G050822.1,SOLYC01G006280.3,SOLYC06G061070.3,SOLYC11G072310.2,SOLYC02G085730.3,SOLYC02G062340.3,SOLYC02G091560.3,SOLYC00G024150.3,SOLYC05G014790.3,SOLYC11G073160.2,SOLYC01G080280.3,SOLYC12G005180.2,SOLYC03G097470.3,SOLYC01G105060.3,SOLYC06G066000.2,SOLYC07G054540.3,SOLYC07G045050.3,SOLYC11G066890.1,SOLYC04G009030.3,SOLYC02G080540.1,SOLYC05G…
GO:BP	carboxylic acid metabolic process	GO:0019752	7.04024e-07	6.15241	653	197	32	13501	SOLYC08G066260.3,SOLYC04G008590.3,SOLYC11G050822.1,SOLYC01G006280.3,SOLYC06G061070.3,SOLYC02G085730.3,SOLYC02G062340.3,SOLYC02G091560.3,SOLYC05G014790.3,SOLYC01G080280.3,SOLYC12G005180.2,SOLYC03G097470.3,SOLYC01G105060.3,SOLYC07G054540.3,SOLYC07G045050.3,SOLYC11G066890.1,SOLYC05G009030.3,SOLYC08G066250.3,SOLYC06G069530.3,SOLYC02G080810.3,SOLYC11G010450.2,SOLYC06G073470.3,SOLYC09G005700.3,SOLYC12G…
GO:BP	oxoacid metabolic process	GO:0043436	1.37308e-06	5.8623	671	197	32	13501	SOLYC08G066260.3,SOLYC04G008590.3,SOLYC11G050822.1,SOLYC01G006280.3,SOLYC06G061070.3,SOLYC02G085730.3,SOLYC02G062340.3,SOLYC02G091560.3,SOLYC05G014790.3,SOLYC01G080280.3,SOLYC12G005180.2,SOLYC03G097470.3,SOLYC01G105060.3,SOLYC07G054540.3,SOLYC07G045050.3,SOLYC11G066890.1,SOLYC05G009030.3,SOLYC08G066250.3,SOLYC06G069530.3,SOLYC02G080810.3,SOLYC11G010450.2,SOLYC06G073470.3,SOLYC09G005700.3,SOLYC12G…
GO:BP	organic acid metabolic process	GO:0006082	1.88483e-06	5.72473	718	197	33	13501	SOLYC08G066260.3,SOLYC04G008590.3,SOLYC11G050822.1,SOLYC01G006280.3,SOLYC06G061070.3,SOLYC11G072310.2,SOLYC02G085730.3,SOLYC02G062340.3,SOLYC02G091560.3,SOLYC05G014790.3,SOLYC01G080280.3,SOLYC12G005180.2,SOLYC03G097470.3,SOLYC01G105060.3,SOLYC07G054540.3,SOLYC07G045050.3,SOLYC11G066890.1,SOLYC05G009030.3,SOLYC08G066250.3,SOLYC06G069530.3,SOLYC02G080810.3,SOLYC11G010450.2,SOLYC06G073470.3,SOLYC09G…
GO:BP	small molecule biosynthetic process	GO:0044283	2.11128e-06	5.67545	433	197	25	13501	SOLYC11G010300.2,SOLYC01G006280.3,SOLYC11G072310.2,SOLYC02G085730.3,SOLYC02G091560.3,SOLYC00G024150.3,SOLYC05G014790.3,SOLYC11G073160.2,SOLYC01G080280.3,SOLYC03G097470.3,SOLYC01G105060.3,SOLYC07G054540.3,SOLYC11G066890.1,SOLYC05G009030.3,SOLYC06G069530.3,SOLYC06G073470.3,SOLYC09G005700.3,SOLYC05G009270.3,SOLYC05G050980.3,SOLYC07G055850.3,SOLYC02G085870.3,SOLYC12G019010.2,SOLYC04G076090.3,SOLYC09G…
GO:BP	photosynthetic electron transport in photosystem I	GO:0009773	0.000229128	3.63992	12	197	5	13501	SOLYC10G005050.3,SOLYC07G066150.1,SOLYC05G026570.3,SOLYC12G056830.1,SOLYC09G011810.3
GO:BP	organic acid biosynthetic process	GO:0016053	0.000570435	3.24379	322	197	18	13501	SOLYC01G006280.3,SOLYC11G072310.2,SOLYC02G085730.3,SOLYC02G091560.3,SOLYC05G014790.3,SOLYC01G080280.3,SOLYC03G097470.3,SOLYC01G105060.3,SOLYC07G054540.3,SOLYC11G066890.1,SOLYC05G009030.3,SOLYC06G069530.3,SOLYC06G073470.3,SOLYC09G005700.3,SOLYC05G009270.3,SOLYC05G050980.3,SOLYC02G085870.3,SOLYC10G006400.3
GO:BP	carboxylic acid biosynthetic process	GO:0046394	0.000570711	3.24358	289	197	17	13501	SOLYC01G006280.3,SOLYC02G085730.3,SOLYC02G091560.3,SOLYC05G014790.3,SOLYC01G080280.3,SOLYC03G097470.3,SOLYC01G105060.3,SOLYC07G054540.3,SOLYC11G066890.1,SOLYC05G009030.3,SOLYC06G069530.3,SOLYC06G073470.3,SOLYC09G005700.3,SOLYC05G009270.3,SOLYC05G050980.3,SOLYC02G085870.3,SOLYC10G006400.3
GO:BP	photosynthetic electron transport chain	GO:0009767	0.000914764	3.03869	58	197	8	13501	SOLYC05G007780.3,SOLYC10G005050.3,SOLYC07G066150.1,SOLYC02G080540.1,SOLYC05G026570.3,SOLYC02G079950.3,SOLYC12G056830.1,SOLYC09G011810.3
GO:BP	electron transport chain	GO:0022900	0.00812551	2.09015	184	197	12	13501	SOLYC05G007780.3,SOLYC09G008270.3,SOLYC10G005050.3,SOLYC07G066150.1,SOLYC04G082010.1,SOLYC02G080540.1,SOLYC01G103920.3,SOLYC05G026570.3,SOLYC11G056360.2,SOLYC02G079950.3,SOLYC12G056830.1,SOLYC09G011810.3
GO:BP	monocarboxylic acid metabolic process	GO:0032787	0.0135602	1.86773	294	197	15	13501	SOLYC04G008590.3,SOLYC02G085730.3,SOLYC02G062340.3,SOLYC12G005180.2,SOLYC03G097470.3,SOLYC01G105060.3,SOLYC07G054540.3,SOLYC06G069530.3,SOLYC11G010450.2,SOLYC06G073470.3,SOLYC12G009400.2,SOLYC05G009270.3,SOLYC02G085870.3,SOLYC04G076090.3,SOLYC01G110360.3
GO:BP	photosystem II assembly	GO:0010207	0.0141798	1.84833	13	197	4	13501	SOLYC01G112060.3,SOLYC07G032640.2,SOLYC02G065400.3,SOLYC07G054290.1
GO:BP	response to light stimulus	GO:0009416	0.0286188	1.54335	177	197	11	13501	SOLYC11G072310.2,SOLYC02G085730.3,SOLYC02G083860.3,SOLYC11G013110.2,SOLYC12G009200.2,SOLYC12G005180.2,SOLYC10G006230.3,SOLYC12G005630.2,SOLYC09G014520.3,SOLYC05G006120.3,SOLYC02G005200.3
GO:BP	response to radiation	GO:0009314	0.0350396	1.45544	181	197	11	13501	SOLYC11G072310.2,SOLYC02G085730.3,SOLYC02G083860.3,SOLYC11G013110.2,SOLYC12G009200.2,SOLYC12G005180.2,SOLYC10G006230.3,SOLYC12G005630.2,SOLYC09G014520.3,SOLYC05G006120.3,SOLYC02G005200.3
GO:CC	plastid	GO:0009536	2.01782e-32	31.6951	951	167	73	11096	SOLYC11G010300.2,SOLYC01G079220.3,SOLYC03G007830.3,SOLYC05G007780.3,SOLYC03G095700.1,SOLYC08G079660.3,SOLYC05G005873.1,SOLYC02G062610.3,SOLYC01G009080.3,SOLYC10G005050.3,SOLYC02G069460.3,SOLYC07G066150.1,SOLYC01G112060.3,SOLYC04G071930.3,SOLYC02G086890.3,SOLYC02G065400.3,SOLYC02G085730.3,SOLYC01G094720.3,SOLYC03G111610.3,SOLYC07G017950.3,SOLYC11G010480.2,SOLYC07G044860.3,SOLYC12G009200.2,SOLYC01G…
GO:CC	chloroplast	GO:0009507	2.18778e-31	30.66	923	167	71	11096	SOLYC11G010300.2,SOLYC01G079220.3,SOLYC03G007830.3,SOLYC05G007780.3,SOLYC03G095700.1,SOLYC08G079660.3,SOLYC05G005873.1,SOLYC02G062610.3,SOLYC01G009080.3,SOLYC10G005050.3,SOLYC02G069460.3,SOLYC07G066150.1,SOLYC01G112060.3,SOLYC04G071930.3,SOLYC02G086890.3,SOLYC02G065400.3,SOLYC02G085730.3,SOLYC03G111610.3,SOLYC11G010480.2,SOLYC07G044860.3,SOLYC12G009200.2,SOLYC01G080280.3,SOLYC12G005180.2,SOLYC03G…
GO:CC	thylakoid	GO:0009579	1.19622e-30	29.9222	319	167	46	11096	SOLYC03G007830.3,SOLYC05G007780.3,SOLYC08G006930.3,SOLYC01G009080.3,SOLYC10G005050.3,SOLYC02G069460.3,SOLYC07G066150.1,SOLYC01G112060.3,SOLYC04G071930.3,SOLYC07G032640.2,SOLYC10G011770.3,SOLYC02G086890.3,SOLYC02G065400.3,SOLYC11G010480.2,SOLYC07G044860.3,SOLYC12G009200.2,SOLYC01G109040.3,SOLYC01G080280.3,SOLYC12G005180.2,SOLYC04G082010.1,SOLYC03G007860.1,SOLYC09G083190.3,SOLYC06G068670.3,SOLYC10G…
GO:CC	plastid thylakoid	GO:0031976	1.88621e-27	26.7244	209	167	37	11096	SOLYC03G007830.3,SOLYC01G009080.3,SOLYC10G005050.3,SOLYC02G069460.3,SOLYC07G066150.1,SOLYC01G112060.3,SOLYC04G071930.3,SOLYC02G086890.3,SOLYC02G065400.3,SOLYC11G010480.2,SOLYC07G044860.3,SOLYC12G009200.2,SOLYC01G080280.3,SOLYC12G005180.2,SOLYC04G082010.1,SOLYC03G007860.1,SOLYC09G083190.3,SOLYC06G068670.3,SOLYC10G006230.3,SOLYC07G054290.1,SOLYC02G080540.1,SOLYC12G005630.2,SOLYC09G014520.3,SOLYC09G…
GO:CC	chloroplast thylakoid	GO:0009534	1.88621e-27	26.7244	209	167	37	11096	SOLYC03G007830.3,SOLYC01G009080.3,SOLYC10G005050.3,SOLYC02G069460.3,SOLYC07G066150.1,SOLYC01G112060.3,SOLYC04G071930.3,SOLYC02G086890.3,SOLYC02G065400.3,SOLYC11G010480.2,SOLYC07G044860.3,SOLYC12G009200.2,SOLYC01G080280.3,SOLYC12G005180.2,SOLYC04G082010.1,SOLYC03G007860.1,SOLYC09G083190.3,SOLYC06G068670.3,SOLYC10G006230.3,SOLYC07G054290.1,SOLYC02G080540.1,SOLYC12G005630.2,SOLYC09G014520.3,SOLYC09G…
GO:CC	photosynthetic membrane	GO:0034357	9.22764e-26	25.0349	249	167	38	11096	SOLYC03G007830.3,SOLYC05G007780.3,SOLYC08G006930.3,SOLYC01G009080.3,SOLYC10G005050.3,SOLYC02G069460.3,SOLYC07G066150.1,SOLYC04G071930.3,SOLYC07G032640.2,SOLYC02G086890.3,SOLYC02G065400.3,SOLYC11G010480.2,SOLYC07G044860.3,SOLYC12G009200.2,SOLYC01G080280.3,SOLYC12G005180.2,SOLYC04G082010.1,SOLYC03G007860.1,SOLYC09G083190.3,SOLYC06G068670.3,SOLYC10G006230.3,SOLYC02G080540.1,SOLYC12G005630.2,SOLYC09G…
GO:CC	thylakoid membrane	GO:0042651	4.72772e-25	24.3253	208	167	35	11096	SOLYC03G007830.3,SOLYC05G007780.3,SOLYC01G009080.3,SOLYC10G005050.3,SOLYC02G069460.3,SOLYC07G066150.1,SOLYC04G071930.3,SOLYC07G032640.2,SOLYC02G086890.3,SOLYC02G065400.3,SOLYC11G010480.2,SOLYC07G044860.3,SOLYC12G009200.2,SOLYC01G080280.3,SOLYC12G005180.2,SOLYC04G082010.1,SOLYC03G007860.1,SOLYC09G083190.3,SOLYC06G068670.3,SOLYC10G006230.3,SOLYC02G080540.1,SOLYC12G005630.2,SOLYC09G014520.3,SOLYC09G…
GO:CC	plastid thylakoid membrane	GO:0055035	2.81335e-23	22.5508	183	167	32	11096	SOLYC03G007830.3,SOLYC01G009080.3,SOLYC10G005050.3,SOLYC02G069460.3,SOLYC07G066150.1,SOLYC04G071930.3,SOLYC02G086890.3,SOLYC02G065400.3,SOLYC11G010480.2,SOLYC07G044860.3,SOLYC12G009200.2,SOLYC01G080280.3,SOLYC12G005180.2,SOLYC04G082010.1,SOLYC03G007860.1,SOLYC09G083190.3,SOLYC06G068670.3,SOLYC10G006230.3,SOLYC02G080540.1,SOLYC12G005630.2,SOLYC09G014520.3,SOLYC09G064500.3,SOLYC06G060340.3,SOLYC05G…
GO:CC	chloroplast thylakoid membrane	GO:0009535	2.81335e-23	22.5508	183	167	32	11096	SOLYC03G007830.3,SOLYC01G009080.3,SOLYC10G005050.3,SOLYC02G069460.3,SOLYC07G066150.1,SOLYC04G071930.3,SOLYC02G086890.3,SOLYC02G065400.3,SOLYC11G010480.2,SOLYC07G044860.3,SOLYC12G009200.2,SOLYC01G080280.3,SOLYC12G005180.2,SOLYC04G082010.1,SOLYC03G007860.1,SOLYC09G083190.3,SOLYC06G068670.3,SOLYC10G006230.3,SOLYC02G080540.1,SOLYC12G005630.2,SOLYC09G014520.3,SOLYC09G064500.3,SOLYC06G060340.3,SOLYC05G…
GO:CC	plastid envelope	GO:0009526	9.79212e-21	20.0091	318	167	37	11096	SOLYC03G007830.3,SOLYC08G079660.3,SOLYC05G005873.1,SOLYC01G009080.3,SOLYC10G005050.3,SOLYC02G069460.3,SOLYC07G066150.1,SOLYC04G071930.3,SOLYC02G086890.3,SOLYC02G065400.3,SOLYC03G111610.3,SOLYC11G010480.2,SOLYC07G044860.3,SOLYC12G009200.2,SOLYC01G080280.3,SOLYC12G005180.2,SOLYC04G082010.1,SOLYC03G007860.1,SOLYC09G083190.3,SOLYC06G068670.3,SOLYC10G006230.3,SOLYC02G080540.1,SOLYC12G005630.2,SOLYC09G…
GO:CC	plastid membrane	GO:0042170	5.10492e-20	19.292	231	167	32	11096	SOLYC03G007830.3,SOLYC01G009080.3,SOLYC10G005050.3,SOLYC02G069460.3,SOLYC07G066150.1,SOLYC04G071930.3,SOLYC02G086890.3,SOLYC02G065400.3,SOLYC11G010480.2,SOLYC07G044860.3,SOLYC12G009200.2,SOLYC01G080280.3,SOLYC12G005180.2,SOLYC04G082010.1,SOLYC03G007860.1,SOLYC09G083190.3,SOLYC06G068670.3,SOLYC10G006230.3,SOLYC02G080540.1,SOLYC12G005630.2,SOLYC09G014520.3,SOLYC09G064500.3,SOLYC06G060340.3,SOLYC05G…
GO:CC	envelope	GO:0031975	3.0953e-14	13.5093	552	167	39	11096	SOLYC03G007830.3,SOLYC08G079660.3,SOLYC05G005873.1,SOLYC01G009080.3,SOLYC10G005050.3,SOLYC02G069460.3,SOLYC07G066150.1,SOLYC04G071930.3,SOLYC02G086890.3,SOLYC02G065400.3,SOLYC03G111610.3,SOLYC11G010480.2,SOLYC07G044860.3,SOLYC12G009200.2,SOLYC01G080280.3,SOLYC12G005180.2,SOLYC04G082010.1,SOLYC03G007860.1,SOLYC09G083190.3,SOLYC06G068670.3,SOLYC10G006230.3,SOLYC02G080540.1,SOLYC12G005630.2,SOLYC09G…
GO:CC	organelle envelope	GO:0031967	3.0953e-14	13.5093	552	167	39	11096	SOLYC03G007830.3,SOLYC08G079660.3,SOLYC05G005873.1,SOLYC01G009080.3,SOLYC10G005050.3,SOLYC02G069460.3,SOLYC07G066150.1,SOLYC04G071930.3,SOLYC02G086890.3,SOLYC02G065400.3,SOLYC03G111610.3,SOLYC11G010480.2,SOLYC07G044860.3,SOLYC12G009200.2,SOLYC01G080280.3,SOLYC12G005180.2,SOLYC04G082010.1,SOLYC03G007860.1,SOLYC09G083190.3,SOLYC06G068670.3,SOLYC10G006230.3,SOLYC02G080540.1,SOLYC12G005630.2,SOLYC09G…
GO:CC	organelle subcompartment	GO:0031984	1.65869e-12	11.7802	590	167	38	11096	SOLYC03G007830.3,SOLYC01G009080.3,SOLYC10G005050.3,SOLYC02G069460.3,SOLYC07G066150.1,SOLYC01G112060.3,SOLYC04G071930.3,SOLYC02G086890.3,SOLYC02G065400.3,SOLYC11G010480.2,SOLYC07G044860.3,SOLYC12G009200.2,SOLYC01G080280.3,SOLYC12G005180.2,SOLYC04G082010.1,SOLYC03G007860.1,SOLYC09G083190.3,SOLYC06G068670.3,SOLYC10G006230.3,SOLYC07G054290.1,SOLYC02G080540.1,SOLYC12G005630.2,SOLYC09G014520.3,SOLYC09G…
GO:CC	photosystem	GO:0009521	6.8017e-12	11.1674	111	167	18	11096	SOLYC05G007780.3,SOLYC08G006930.3,SOLYC10G005050.3,SOLYC02G069460.3,SOLYC07G066150.1,SOLYC07G032640.2,SOLYC02G065400.3,SOLYC07G044860.3,SOLYC12G009200.2,SOLYC10G006230.3,SOLYC09G014520.3,SOLYC09G064500.3,SOLYC06G060340.3,SOLYC10G077120.2,SOLYC09G065910.2,SOLYC06G054260.1,SOLYC02G079950.3,SOLYC06G082940.3
GO:CC	plastid stroma	GO:0009532	4.72312e-09	8.32577	206	167	20	11096	SOLYC01G079220.3,SOLYC08G079660.3,SOLYC05G005873.1,SOLYC01G009080.3,SOLYC10G005050.3,SOLYC02G086890.3,SOLYC03G111610.3,SOLYC12G009200.2,SOLYC01G080280.3,SOLYC06G068670.3,SOLYC03G116570.3,SOLYC11G066890.1,SOLYC09G014520.3,SOLYC09G064500.3,SOLYC05G009530.3,SOLYC09G097910.3,SOLYC12G056830.1,SOLYC05G009570.3,SOLYC09G011810.3,SOLYC10G006400.3
GO:CC	chloroplast stroma	GO:0009570	1.70684e-08	7.76781	197	167	19	11096	SOLYC01G079220.3,SOLYC08G079660.3,SOLYC05G005873.1,SOLYC01G009080.3,SOLYC02G086890.3,SOLYC03G111610.3,SOLYC12G009200.2,SOLYC01G080280.3,SOLYC06G068670.3,SOLYC03G116570.3,SOLYC11G066890.1,SOLYC09G014520.3,SOLYC09G064500.3,SOLYC05G009530.3,SOLYC09G097910.3,SOLYC12G056830.1,SOLYC05G009570.3,SOLYC09G011810.3,SOLYC10G006400.3
GO:CC	photosystem II	GO:0009523	2.32387e-08	7.63379	64	167	12	11096	SOLYC05G007780.3,SOLYC07G032640.2,SOLYC02G065400.3,SOLYC07G044860.3,SOLYC12G009200.2,SOLYC10G006230.3,SOLYC09G014520.3,SOLYC09G064500.3,SOLYC06G060340.3,SOLYC10G077120.2,SOLYC09G065910.2,SOLYC02G079950.3
GO:CC	cytoplasm	GO:0005737	2.41975e-08	7.61623	4161	167	103	11096	SOLYC11G010300.2,SOLYC12G094430.1,SOLYC07G055080.3,SOLYC01G079220.3,SOLYC03G007830.3,SOLYC05G007780.3,SOLYC10G083650.1,SOLYC12G013700.2,SOLYC07G051880.1,SOLYC07G066390.1,SOLYC03G095700.1,SOLYC08G079660.3,SOLYC01G006280.3,SOLYC06G061070.3,SOLYC05G005873.1,SOLYC02G062610.3,SOLYC01G110000.3,SOLYC01G009080.3,SOLYC11G012910.2,SOLYC10G005050.3,SOLYC02G069460.3,SOLYC07G066150.1,SOLYC01G112060.3,SOLYC04G…
GO:CC	photosystem I	GO:0009522	6.00543e-06	5.22146	49	167	9	11096	SOLYC08G006930.3,SOLYC10G005050.3,SOLYC02G069460.3,SOLYC07G066150.1,SOLYC12G009200.2,SOLYC10G006230.3,SOLYC09G014520.3,SOLYC06G054260.1,SOLYC06G082940.3
GO:CC	organelle membrane	GO:0031090	1.00202e-05	4.99912	916	167	36	11096	SOLYC03G007830.3,SOLYC01G009080.3,SOLYC10G005050.3,SOLYC02G069460.3,SOLYC07G066150.1,SOLYC04G071930.3,SOLYC02G086890.3,SOLYC02G065400.3,SOLYC11G010480.2,SOLYC07G044860.3,SOLYC12G009200.2,SOLYC01G080280.3,SOLYC12G005180.2,SOLYC04G082010.1,SOLYC03G007860.1,SOLYC09G083190.3,SOLYC06G068670.3,SOLYC10G006230.3,SOLYC02G080540.1,SOLYC12G005630.2,SOLYC09G014520.3,SOLYC09G064500.3,SOLYC07G061790.3,SOLYC07G…
GO:CC	chloroplast envelope	GO:0009941	3.1833e-05	4.49712	167	167	14	11096	SOLYC08G079660.3,SOLYC05G005873.1,SOLYC10G005050.3,SOLYC07G066150.1,SOLYC02G086890.3,SOLYC03G111610.3,SOLYC12G009200.2,SOLYC01G080280.3,SOLYC02G080540.1,SOLYC12G005630.2,SOLYC09G014520.3,SOLYC05G009530.3,SOLYC12G056830.1,SOLYC07G054210.3
GO:CC	photosystem II oxygen evolving complex	GO:0009654	0.000175186	3.7565	24	167	6	11096	SOLYC05G007780.3,SOLYC07G032640.2,SOLYC02G065400.3,SOLYC07G044860.3,SOLYC09G064500.3,SOLYC02G079950.3
GO:CC	membrane protein complex	GO:0098796	0.00416097	2.38081	472	167	20	11096	SOLYC05G007780.3,SOLYC08G006930.3,SOLYC10G005050.3,SOLYC02G069460.3,SOLYC07G066150.1,SOLYC07G032640.2,SOLYC02G065400.3,SOLYC07G044860.3,SOLYC12G009200.2,SOLYC06G066000.2,SOLYC10G006230.3,SOLYC02G080540.1,SOLYC09G014520.3,SOLYC09G064500.3,SOLYC06G060340.3,SOLYC10G077120.2,SOLYC09G065910.2,SOLYC06G054260.1,SOLYC02G079950.3,SOLYC06G082940.3
GO:CC	plastoglobule	GO:0010287	0.0449346	1.34742	22	167	4	11096	SOLYC12G009200.2,SOLYC03G116570.3,SOLYC09G014520.3,SOLYC12G056830.1
KEGG	Photosynthesis	KEGG:00195	5.77e-14	13.2388	33	74	15	2501	SOLYC05G007780.3,SOLYC02G069460.3,SOLYC07G066150.1,SOLYC02G065400.3,SOLYC07G044860.3,SOLYC04G082010.1,SOLYC02G080540.1,SOLYC12G005630.2,SOLYC09G064500.3,SOLYC01G103920.3,SOLYC06G060340.3,SOLYC06G054260.1,SOLYC02G079950.3,SOLYC12G056830.1,SOLYC06G082940.3
KEGG	Carbon metabolism	KEGG:01200	2.31425e-05	4.63559	149	74	17	2501	SOLYC04G008590.3,SOLYC01G006280.3,SOLYC06G061070.3,SOLYC02G062340.3,SOLYC02G091560.3,SOLYC07G017950.3,SOLYC04G009030.3,SOLYC06G069530.3,SOLYC02G020940.3,SOLYC02G080810.3,SOLYC11G010450.2,SOLYC08G076220.3,SOLYC03G034220.3,SOLYC12G009400.2,SOLYC05G009530.3,SOLYC01G110360.3,SOLYC09G011810.3
KEGG	Metabolic pathways	KEGG:01100	6.54189e-05	4.1843	1193	74	55	2501	SOLYC11G010300.2,SOLYC12G094430.1,SOLYC04G008590.3,SOLYC06G053980.3,SOLYC01G006280.3,SOLYC06G061070.3,SOLYC11G012910.2,SOLYC02G069460.3,SOLYC11G072310.2,SOLYC02G085730.3,SOLYC02G083860.3,SOLYC02G062340.3,SOLYC02G091560.3,SOLYC11G013110.2,SOLYC07G017950.3,SOLYC03G031620.3,SOLYC08G006720.3,SOLYC03G115500.3,SOLYC12G009200.2,SOLYC05G014790.3,SOLYC01G080280.3,SOLYC03G097470.3,SOLYC01G105060.3,SOLYC07G…
KEGG	Carbon fixation in photosynthetic organisms	KEGG:00710	0.000302049	3.51992	38	74	8	2501	SOLYC02G062340.3,SOLYC07G017950.3,SOLYC04G009030.3,SOLYC02G020940.3,SOLYC08G076220.3,SOLYC03G034220.3,SOLYC01G110360.3,SOLYC09G011810.3
KEGG	Glyoxylate and dicarboxylate metabolism	KEGG:00630	0.0497263	1.30341	44	74	6	2501	SOLYC06G061070.3,SOLYC02G091560.3,SOLYC07G017950.3,SOLYC01G080280.3,SOLYC02G080810.3,SOLYC03G034220.3

### Sheet: (B) Ripe_common_down-reg
GO enriched terms of commun down-regulated genes in Keto/Control and β-caro/control comparisons
source	term_name	term_id	adjusted_p_value	negative_log10_of_adjusted_p_value	term_size	query_size	intersection_size	effective_domain_size	intersections
GO:MF	DNA-binding transcription factor activity	GO:0003700	1.62543e-09	8.78903	811	293	44	17255	SOLYC02G080890.3,SOLYC05G052040.1,SOLYC09G015770.3,SOLYC03G093550.1,SOLYC08G005050.3,SOLYC08G006320.3,SOLYC03G007380.2,SOLYC09G014990.3,SOLYC03G116890.3,SOLYC04G072900.1,SOLYC08G008280.3,SOLYC03G093560.1,SOLYC01G095630.3,SOLYC01G110310.3,SOLYC05G051200.1,SOLYC06G066370.3,SOLYC01G096320.3,SOLYC07G055710.3,SOLYC05G050220.3,SOLYC10G009550.3,SOLYC10G009110.1,SOLYC08G078190.1,SOLYC05G009660.3,SOLYC03G…
GO:MF	transcription regulator activity	GO:0140110	8.35176e-08	7.07822	916	293	44	17255	SOLYC02G080890.3,SOLYC05G052040.1,SOLYC09G015770.3,SOLYC03G093550.1,SOLYC08G005050.3,SOLYC08G006320.3,SOLYC03G007380.2,SOLYC09G014990.3,SOLYC03G116890.3,SOLYC04G072900.1,SOLYC08G008280.3,SOLYC03G093560.1,SOLYC01G095630.3,SOLYC01G110310.3,SOLYC05G051200.1,SOLYC06G066370.3,SOLYC01G096320.3,SOLYC07G055710.3,SOLYC05G050220.3,SOLYC10G009550.3,SOLYC10G009110.1,SOLYC08G078190.1,SOLYC05G009660.3,SOLYC03G…
GO:MF	sequence-specific DNA binding	GO:0043565	3.10054e-06	5.50856	641	293	33	17255	SOLYC02G080890.3,SOLYC01G106700.3,SOLYC09G015770.3,SOLYC08G005050.3,SOLYC08G006320.3,SOLYC03G007380.2,SOLYC09G014990.3,SOLYC03G116890.3,SOLYC04G072900.1,SOLYC08G008280.3,SOLYC05G009840.3,SOLYC04G081235.1,SOLYC01G095630.3,SOLYC01G110310.3,SOLYC06G066370.3,SOLYC01G096320.3,SOLYC07G055710.3,SOLYC10G009550.3,SOLYC08G078190.1,SOLYC05G009660.3,SOLYC03G119250.3,SOLYC03G095770.3,SOLYC10G006130.1,SOLYC11G…
GO:MF	calcium ion binding	GO:0005509	0.0014363	2.84275	252	293	16	17255	SOLYC02G091500.1,SOLYC04G073990.3,SOLYC10G079420.1,SOLYC02G094000.1,SOLYC10G006660.3,SOLYC08G080130.3,SOLYC01G005400.3,SOLYC02G088090.1,SOLYC03G031630.3,SOLYC10G079755.1,SOLYC03G033540.3,SOLYC10G006700.1,SOLYC10G074740.1,SOLYC01G099620.3,SOLYC10G079130.2,SOLYC07G053050.1
GO:MF	chitin binding	GO:0008061	0.00942694	2.02563	24	293	5	17255	SOLYC10G055810.2,SOLYC03G116230.3,SOLYC03G116225.1,SOLYC01G097270.3,SOLYC10G055800.2
GO:MF	DNA binding	GO:0003677	0.0157252	1.8034	1926	293	55	17255	SOLYC02G080890.3,SOLYC01G106700.3,SOLYC05G052040.1,SOLYC09G015770.3,SOLYC04G051490.3,SOLYC03G093550.1,SOLYC08G005050.3,SOLYC08G006320.3,SOLYC03G007380.2,SOLYC12G010410.2,SOLYC09G014990.3,SOLYC04G005100.3,SOLYC03G116890.3,SOLYC04G072900.1,SOLYC08G008280.3,SOLYC05G009840.3,SOLYC04G081235.1,SOLYC03G093560.1,SOLYC01G095630.3,SOLYC01G110310.3,SOLYC01G021730.2,SOLYC05G051200.1,SOLYC06G066370.3,SOLYC01G…
GO:MF	ubiquitin-protein transferase activity	GO:0004842	0.0360153	1.44351	263	293	14	17255	SOLYC03G114160.1,SOLYC04G081890.1,SOLYC03G115920.3,SOLYC11G006030.1,SOLYC06G005650.2,SOLYC04G008100.2,SOLYC06G076040.3,SOLYC11G068940.1,SOLYC01G086960.3,SOLYC04G057940.3,SOLYC02G072080.1,SOLYC08G067300.1,SOLYC09G083060.3,SOLYC01G005160.3
GO:BP	regulation of cellular biosynthetic process	GO:0031326	0.00091852	3.03691	1614	231	53	13501	SOLYC02G080890.3,SOLYC05G052040.1,SOLYC09G015770.3,SOLYC03G093550.1,SOLYC08G005050.3,SOLYC08G006320.3,SOLYC06G053840.3,SOLYC03G007380.2,SOLYC12G010410.2,SOLYC09G014990.3,SOLYC03G116890.3,SOLYC06G074030.1,SOLYC04G072900.1,SOLYC08G008280.3,SOLYC09G065850.3,SOLYC05G009840.3,SOLYC04G081235.1,SOLYC03G093560.1,SOLYC01G095630.3,SOLYC01G110310.3,SOLYC01G021730.2,SOLYC05G051200.1,SOLYC06G066370.3,SOLYC01G…
GO:BP	regulation of biosynthetic process	GO:0009889	0.00100891	2.99615	1619	231	53	13501	SOLYC02G080890.3,SOLYC05G052040.1,SOLYC09G015770.3,SOLYC03G093550.1,SOLYC08G005050.3,SOLYC08G006320.3,SOLYC06G053840.3,SOLYC03G007380.2,SOLYC12G010410.2,SOLYC09G014990.3,SOLYC03G116890.3,SOLYC06G074030.1,SOLYC04G072900.1,SOLYC08G008280.3,SOLYC09G065850.3,SOLYC05G009840.3,SOLYC04G081235.1,SOLYC03G093560.1,SOLYC01G095630.3,SOLYC01G110310.3,SOLYC01G021730.2,SOLYC05G051200.1,SOLYC06G066370.3,SOLYC01G…
GO:BP	regulation of cellular metabolic process	GO:0031323	0.00244297	2.61208	1894	231	58	13501	SOLYC02G080890.3,SOLYC05G052040.1,SOLYC09G015770.3,SOLYC03G093550.1,SOLYC08G005050.3,SOLYC08G006320.3,SOLYC06G053840.3,SOLYC03G007380.2,SOLYC12G010410.2,SOLYC09G014990.3,SOLYC03G115920.3,SOLYC06G050500.2,SOLYC03G116890.3,SOLYC06G074030.1,SOLYC04G072900.1,SOLYC08G008280.3,SOLYC09G065850.3,SOLYC05G009840.3,SOLYC08G080630.3,SOLYC04G081235.1,SOLYC03G093560.1,SOLYC01G095630.3,SOLYC01G110310.3,SOLYC01G…
GO:BP	regulation of RNA biosynthetic process	GO:2001141	0.00255246	2.59304	1493	231	49	13501	SOLYC02G080890.3,SOLYC05G052040.1,SOLYC09G015770.3,SOLYC03G093550.1,SOLYC08G005050.3,SOLYC08G006320.3,SOLYC06G053840.3,SOLYC03G007380.2,SOLYC12G010410.2,SOLYC09G014990.3,SOLYC03G116890.3,SOLYC04G072900.1,SOLYC08G008280.3,SOLYC09G065850.3,SOLYC05G009840.3,SOLYC04G081235.1,SOLYC03G093560.1,SOLYC01G095630.3,SOLYC01G110310.3,SOLYC01G021730.2,SOLYC05G051200.1,SOLYC06G066370.3,SOLYC01G096320.3,SOLYC06G…
GO:BP	regulation of nucleic acid-templated transcription	GO:1903506	0.00255246	2.59304	1493	231	49	13501	SOLYC02G080890.3,SOLYC05G052040.1,SOLYC09G015770.3,SOLYC03G093550.1,SOLYC08G005050.3,SOLYC08G006320.3,SOLYC06G053840.3,SOLYC03G007380.2,SOLYC12G010410.2,SOLYC09G014990.3,SOLYC03G116890.3,SOLYC04G072900.1,SOLYC08G008280.3,SOLYC09G065850.3,SOLYC05G009840.3,SOLYC04G081235.1,SOLYC03G093560.1,SOLYC01G095630.3,SOLYC01G110310.3,SOLYC01G021730.2,SOLYC05G051200.1,SOLYC06G066370.3,SOLYC01G096320.3,SOLYC06G…
GO:BP	regulation of transcription, DNA-templated	GO:0006355	0.00255246	2.59304	1493	231	49	13501	SOLYC02G080890.3,SOLYC05G052040.1,SOLYC09G015770.3,SOLYC03G093550.1,SOLYC08G005050.3,SOLYC08G006320.3,SOLYC06G053840.3,SOLYC03G007380.2,SOLYC12G010410.2,SOLYC09G014990.3,SOLYC03G116890.3,SOLYC04G072900.1,SOLYC08G008280.3,SOLYC09G065850.3,SOLYC05G009840.3,SOLYC04G081235.1,SOLYC03G093560.1,SOLYC01G095630.3,SOLYC01G110310.3,SOLYC01G021730.2,SOLYC05G051200.1,SOLYC06G066370.3,SOLYC01G096320.3,SOLYC06G…
GO:BP	regulation of RNA metabolic process	GO:0051252	0.00285417	2.54452	1543	231	50	13501	SOLYC02G080890.3,SOLYC05G052040.1,SOLYC09G015770.3,SOLYC03G093550.1,SOLYC08G005050.3,SOLYC08G006320.3,SOLYC06G053840.3,SOLYC03G007380.2,SOLYC12G010410.2,SOLYC09G014990.3,SOLYC03G116890.3,SOLYC06G074030.1,SOLYC04G072900.1,SOLYC08G008280.3,SOLYC09G065850.3,SOLYC05G009840.3,SOLYC04G081235.1,SOLYC03G093560.1,SOLYC01G095630.3,SOLYC01G110310.3,SOLYC01G021730.2,SOLYC05G051200.1,SOLYC06G066370.3,SOLYC01G…
GO:BP	defense response	GO:0006952	0.00295278	2.52977	338	231	19	13501	SOLYC05G052040.1,SOLYC10G055810.2,SOLYC04G016470.3,SOLYC04G072900.1,SOLYC03G093560.1,SOLYC01G109110.3,SOLYC05G051200.1,SOLYC07G005380.3,SOLYC01G059965.1,SOLYC12G096960.2,SOLYC10G009110.1,SOLYC03G095770.3,SOLYC01G097240.3,SOLYC02G077370.1,SOLYC01G097270.3,SOLYC06G010033.1,SOLYC04G051510.1,SOLYC06G071280.3,SOLYC06G005170.3
GO:BP	regulation of primary metabolic process	GO:0080090	0.00439751	2.35679	1838	231	56	13501	SOLYC02G080890.3,SOLYC05G052040.1,SOLYC09G015770.3,SOLYC03G093550.1,SOLYC08G005050.3,SOLYC08G006320.3,SOLYC06G053840.3,SOLYC03G007380.2,SOLYC12G010410.2,SOLYC09G014990.3,SOLYC03G115920.3,SOLYC06G050500.2,SOLYC03G116890.3,SOLYC06G074030.1,SOLYC04G072900.1,SOLYC08G008280.3,SOLYC09G065850.3,SOLYC05G009840.3,SOLYC08G080630.3,SOLYC04G081235.1,SOLYC03G093560.1,SOLYC01G095630.3,SOLYC01G110310.3,SOLYC01G…
GO:BP	regulation of nucleobase-containing compound metabolic process	GO:0019219	0.00447369	2.34933	1568	231	50	13501	SOLYC02G080890.3,SOLYC05G052040.1,SOLYC09G015770.3,SOLYC03G093550.1,SOLYC08G005050.3,SOLYC08G006320.3,SOLYC06G053840.3,SOLYC03G007380.2,SOLYC12G010410.2,SOLYC09G014990.3,SOLYC03G116890.3,SOLYC06G074030.1,SOLYC04G072900.1,SOLYC08G008280.3,SOLYC09G065850.3,SOLYC05G009840.3,SOLYC04G081235.1,SOLYC03G093560.1,SOLYC01G095630.3,SOLYC01G110310.3,SOLYC01G021730.2,SOLYC05G051200.1,SOLYC06G066370.3,SOLYC01G…
GO:BP	regulation of cellular macromolecule biosynthetic process	GO:2000112	0.00668322	2.17501	1591	231	50	13501	SOLYC02G080890.3,SOLYC05G052040.1,SOLYC09G015770.3,SOLYC03G093550.1,SOLYC08G005050.3,SOLYC08G006320.3,SOLYC06G053840.3,SOLYC03G007380.2,SOLYC12G010410.2,SOLYC09G014990.3,SOLYC03G116890.3,SOLYC06G074030.1,SOLYC04G072900.1,SOLYC08G008280.3,SOLYC09G065850.3,SOLYC05G009840.3,SOLYC04G081235.1,SOLYC03G093560.1,SOLYC01G095630.3,SOLYC01G110310.3,SOLYC01G021730.2,SOLYC05G051200.1,SOLYC06G066370.3,SOLYC01G…
GO:BP	regulation of nitrogen compound metabolic process	GO:0051171	0.00691239	2.16037	1820	231	55	13501	SOLYC02G080890.3,SOLYC05G052040.1,SOLYC09G015770.3,SOLYC03G093550.1,SOLYC08G005050.3,SOLYC08G006320.3,SOLYC06G053840.3,SOLYC03G007380.2,SOLYC12G010410.2,SOLYC09G014990.3,SOLYC03G115920.3,SOLYC06G050500.2,SOLYC03G116890.3,SOLYC06G074030.1,SOLYC04G072900.1,SOLYC08G008280.3,SOLYC09G065850.3,SOLYC05G009840.3,SOLYC08G080630.3,SOLYC04G081235.1,SOLYC03G093560.1,SOLYC01G095630.3,SOLYC01G110310.3,SOLYC01G…
GO:BP	regulation of macromolecule biosynthetic process	GO:0010556	0.00703655	2.15264	1594	231	50	13501	SOLYC02G080890.3,SOLYC05G052040.1,SOLYC09G015770.3,SOLYC03G093550.1,SOLYC08G005050.3,SOLYC08G006320.3,SOLYC06G053840.3,SOLYC03G007380.2,SOLYC12G010410.2,SOLYC09G014990.3,SOLYC03G116890.3,SOLYC06G074030.1,SOLYC04G072900.1,SOLYC08G008280.3,SOLYC09G065850.3,SOLYC05G009840.3,SOLYC04G081235.1,SOLYC03G093560.1,SOLYC01G095630.3,SOLYC01G110310.3,SOLYC01G021730.2,SOLYC05G051200.1,SOLYC06G066370.3,SOLYC01G…
GO:BP	transcription, DNA-templated	GO:0006351	0.00913996	2.03906	1700	231	52	13501	SOLYC02G080890.3,SOLYC01G106700.3,SOLYC05G052040.1,SOLYC09G015770.3,SOLYC03G093550.1,SOLYC08G005050.3,SOLYC08G006320.3,SOLYC06G053840.3,SOLYC03G007380.2,SOLYC12G010410.2,SOLYC09G014990.3,SOLYC03G116890.3,SOLYC04G072900.1,SOLYC08G008280.3,SOLYC09G065850.3,SOLYC05G009840.3,SOLYC04G081235.1,SOLYC03G093560.1,SOLYC01G095630.3,SOLYC01G110310.3,SOLYC01G021730.2,SOLYC05G051200.1,SOLYC06G066370.3,SOLYC01G…
GO:BP	nucleic acid-templated transcription	GO:0097659	0.00913996	2.03906	1700	231	52	13501	SOLYC02G080890.3,SOLYC01G106700.3,SOLYC05G052040.1,SOLYC09G015770.3,SOLYC03G093550.1,SOLYC08G005050.3,SOLYC08G006320.3,SOLYC06G053840.3,SOLYC03G007380.2,SOLYC12G010410.2,SOLYC09G014990.3,SOLYC03G116890.3,SOLYC04G072900.1,SOLYC08G008280.3,SOLYC09G065850.3,SOLYC05G009840.3,SOLYC04G081235.1,SOLYC03G093560.1,SOLYC01G095630.3,SOLYC01G110310.3,SOLYC01G021730.2,SOLYC05G051200.1,SOLYC06G066370.3,SOLYC01G…
GO:BP	RNA biosynthetic process	GO:0032774	0.0097567	2.0107	1704	231	52	13501	SOLYC02G080890.3,SOLYC01G106700.3,SOLYC05G052040.1,SOLYC09G015770.3,SOLYC03G093550.1,SOLYC08G005050.3,SOLYC08G006320.3,SOLYC06G053840.3,SOLYC03G007380.2,SOLYC12G010410.2,SOLYC09G014990.3,SOLYC03G116890.3,SOLYC04G072900.1,SOLYC08G008280.3,SOLYC09G065850.3,SOLYC05G009840.3,SOLYC04G081235.1,SOLYC03G093560.1,SOLYC01G095630.3,SOLYC01G110310.3,SOLYC01G021730.2,SOLYC05G051200.1,SOLYC06G066370.3,SOLYC01G…
GO:BP	regulation of cellular process	GO:0050794	0.0136236	1.86571	2681	231	72	13501	SOLYC02G080890.3,SOLYC05G052040.1,SOLYC09G015770.3,SOLYC03G093550.1,SOLYC08G005050.3,SOLYC08G006320.3,SOLYC02G094000.1,SOLYC06G053840.3,SOLYC03G007380.2,SOLYC12G010410.2,SOLYC09G014990.3,SOLYC03G115920.3,SOLYC06G050500.2,SOLYC02G087850.1,SOLYC03G116890.3,SOLYC06G074030.1,SOLYC04G049450.3,SOLYC04G072900.1,SOLYC08G008280.3,SOLYC09G065850.3,SOLYC05G009840.3,SOLYC08G080630.3,SOLYC04G081235.1,SOLYC03G…
GO:BP	regulation of metabolic process	GO:0019222	0.0138503	1.85854	2052	231	59	13501	SOLYC02G080890.3,SOLYC05G052040.1,SOLYC09G015770.3,SOLYC03G093550.1,SOLYC08G005050.3,SOLYC08G006320.3,SOLYC06G053840.3,SOLYC03G007380.2,SOLYC12G010410.2,SOLYC09G014990.3,SOLYC03G115920.3,SOLYC06G050500.2,SOLYC03G116890.3,SOLYC06G074030.1,SOLYC04G072900.1,SOLYC08G008280.3,SOLYC09G065850.3,SOLYC05G009840.3,SOLYC08G080630.3,SOLYC04G081235.1,SOLYC03G093560.1,SOLYC01G095630.3,SOLYC01G110310.3,SOLYC01G…
GO:BP	regulation of gene expression	GO:0010468	0.031603	1.50027	1733	231	51	13501	SOLYC02G080890.3,SOLYC05G052040.1,SOLYC09G015770.3,SOLYC03G093550.1,SOLYC08G005050.3,SOLYC08G006320.3,SOLYC06G053840.3,SOLYC03G007380.2,SOLYC12G010410.2,SOLYC09G014990.3,SOLYC03G116890.3,SOLYC06G074030.1,SOLYC04G072900.1,SOLYC08G008280.3,SOLYC09G065850.3,SOLYC05G009840.3,SOLYC04G081235.1,SOLYC03G093560.1,SOLYC01G095630.3,SOLYC01G110310.3,SOLYC01G021730.2,SOLYC05G051200.1,SOLYC06G066370.3,SOLYC01G…
GO:BP	regulation of macromolecule metabolic process	GO:0060255	0.0410646	1.38653	1986	231	56	13501	SOLYC02G080890.3,SOLYC05G052040.1,SOLYC09G015770.3,SOLYC03G093550.1,SOLYC08G005050.3,SOLYC08G006320.3,SOLYC06G053840.3,SOLYC03G007380.2,SOLYC12G010410.2,SOLYC09G014990.3,SOLYC03G115920.3,SOLYC06G050500.2,SOLYC03G116890.3,SOLYC06G074030.1,SOLYC04G072900.1,SOLYC08G008280.3,SOLYC09G065850.3,SOLYC05G009840.3,SOLYC08G080630.3,SOLYC04G081235.1,SOLYC03G093560.1,SOLYC01G095630.3,SOLYC01G110310.3,SOLYC01G…
GO:CC	nucleus	GO:0005634	0.00920184	2.03613	2642	182	67	11096	SOLYC02G080890.3,SOLYC01G106700.3,SOLYC05G052040.1,SOLYC09G015770.3,SOLYC03G093550.1,SOLYC03G114160.1,SOLYC08G005050.3,SOLYC08G006320.3,SOLYC02G094000.1,SOLYC06G053840.3,SOLYC03G007380.2,SOLYC12G010410.2,SOLYC04G005100.3,SOLYC01G005390.3,SOLYC06G050500.2,SOLYC03G116890.3,SOLYC04G072900.1,SOLYC08G008280.3,SOLYC09G065850.3,SOLYC05G009840.3,SOLYC04G081235.1,SOLYC03G093560.1,SOLYC01G109110.3,SOLYC01G…
KEGG	Plant-pathogen interaction	KEGG:04626	1.91468e-05	4.7179	116	47	12	2501	SOLYC08G067410.2,SOLYC02G091500.1,SOLYC02G094000.1,SOLYC02G088090.1,SOLYC06G065560.2,SOLYC03G033540.3,SOLYC02G077370.1,SOLYC10G074740.1,SOLYC09G059430.3,SOLYC01G099620.3,SOLYC06G005170.3,SOLYC10G079130.2
KEGG	MAPK signaling pathway - plant	KEGG:04016	0.00662988	2.17849	93	47	8	2501	SOLYC10G055810.2,SOLYC06G050500.2,SOLYC02G088090.1,SOLYC05G051200.1,SOLYC10G055800.2,SOLYC11G005720.1,SOLYC01G099620.3,SOLYC06G005170.3
