## Supplementary material for "Ketocarotenoid production in tomato triggers metabolic reprogramming and cellular adaptation: The quest for homeostasis?": Table S14

### Sheet: list
Metabolites	Analytical platform	Extract	Identification level	Max wavelength (nm)	RT (min)	RI (GC/MS)	m/z [M-H]- (LC/MS)	Parent ion (LC-QQQ)	Product ion (LC-QQQ)	Class of compounds (I)	Class of compounds (II)
C16:0	GC-FID	Non polar	1		4.45					fatty acid
C16:1	GC-FID	Non polar	1		4.8					fatty acid
C18:0	GC-FID	Non polar	1		5.75					fatty acid
C18:1	GC-FID	Non polar	1		5.96					fatty acid
C18:2	GC-FID	Non polar	1		6.38					fatty acid
C18:3	GC-FID	Non polar	1		6.82					fatty acid
2-Piperidone	GC-MS	Polar	2			1494.3				lactam
2-Pyrrolidinone	GC-MS	Polar	2			1140.6				lactam (cyclic amide)
Aconitic acid	GC-MS	Polar	1			1738.3				organic acid	TCA cycle
Alanine	GC-MS	Polar	1			1109.5				amino acid
Arabinofuranose/ribofuranose	GC-MS	Polar	2			1728.2				sugar	monosaccharide pentose
Arabinose/ Lyxose /xylose /ribose	GC-MS	Polar	2			1667.9				Sugar
Asparagine	GC-MS	Polar	1			1660				amino acid
Aspartic acid	GC-MS	Polar	1			1513.1				amino acid
C14:0	GC-MS	Non polar	1			1810.3				fatty acid
C20:0	GC-MS	Non polar	1			2394.1				fatty acid
Campesterol	GC-MS	Non polar	1			3222.02				Phytosterol
Citric acid	GC-MS	Polar	1		0.88	1808.7	191.033			organic acid	TCA cycle
D-Pinitol	GC-MS	Polar	2			1822.8				Sugar alcohol	Sugar alcohol hexose
Ethanolamine	GC-MS	Polar	1			1264.5				ethanolamine	alcohol amine
Fructofuranose	GC-MS	Polar	1			1794.6				sugar	monosaccharide pentose
Fructofuranoside, methyl	GC-MS	Polar	2			1735.1				sugar	monosaccharide pentose
Fructose	GC-MS	Polar	1			1824.3				sugar	monosaccharide
Fumaric acid	GC-MS	Polar	1			1345.3				organic acid	TCA cycle
GABA	GC-MS	Polar	1			1523.4				amino acid
Galactaric acid	GC-MS	Polar	1			2032.7				sugar acid
Galactinol	GC-MS	Polar	1			2972.4				sugar alcohol	cyclic sugar alcohol
Galactopyranose /Glucopyranose /beta-D(+)-Mannopyranose	GC-MS	Polar	2			1884.5				sugar	monosaccharide
Galactose/allose	GC-MS	Polar	1			1877				sugar	monosaccharide
Galacturonic acid	GC-MS	Polar	1			1900.3				sugar	monosaccharide pentose
Gentiobiose	GC-MS	Polar	2			2676.6				sugar	disaccharide
Glucaric acid	GC-MS	Polar	2			1974.1				sugar acid
Gluconic acid	GC-MS	Polar	1			1990.9				sugar acid
Glucopyranoside	GC-MS	Polar	2			3337.5				sugar	monosaccharide hexose
Glucose	GC-MS	Polar	1			1911.1				sugar	monosaccharide
Glucuronic acid	GC-MS	Polar	1			1919.3				sugar acid
Glutamic acid	GC-MS	Polar	1			1611.3				amino acid
Glutamine	GC-MS	Polar	1			1764.9				amino acid
Glyceric acid	GC-MS	Polar	1			1324.9				sugar acid
Glycerol	GC-MS	Polar	1			1269				sugar alcohol
Glycerol-1-C16:0	GC-MS	Polar	2			2536.7				Monoacylglyceride
Glycerol-1-C18:0	GC-MS	Polar	2			2728.4				Monoacylglyceride
Glycerol-3-Phosphate	GC-MS	Polar	1			1709.5				sugar phosphate
Glycerolgalactose	GC-MS	Polar	1			2299.1				glycerol sugar
Guanosine or purin-2-amine	GC-MS	Polar	2			2714.8				nucleoside	purine nucleoside
Hentriacontane (C31)	GC-MS	Polar	1			3050.3				alkane
Indole-3-ethanamine	GC-MS	Polar	2			2177.4				aminoalkylindole
Isoleucine	GC-MS	Polar	1			1289.4				amino acid
Itaconic acid	GC-MS	Polar	1			1336.9				dicarboxylic acid
Lactic acid	GC-MS	Polar	1			1071				carboxylic acid	alpha-hydroxy-acid
Leucine	GC-MS	Polar	1			1149.3				amino acid
Maleic acid	GC-MS	Polar	1			1299.1				Dicarboxylic acid
Malic acid	GC-MS	Polar	1			1482.8				organic acid	TCA cycle
Mannobiose	GC-MS	Polar	2			1914				sugar	o-glycosyl disaccharide
Mannose	GC-MS	Polar	1			1839.5				sugar	monosaccharide
Mesaconic acid	GC-MS	Polar	1			1393.1				dicarboxylic acid
Myo-Inositol	GC-MS	Polar	1			2082.3				sugar alcohol	o-glycosyl disaccharide alcohol
Oxalic acid	GC-MS	Polar	1			1079.3				dicarboxylic acid
Parabanic acid	GC-MS	Polar	2			1472				imidazolidinone
Phytol	GC-MS	Non polar	1			1801.4				diterpene alcohol	acyclic
Proline	GC-MS	Polar	1			1294.4				amino acid
Propene tricarboxylic acid	GC-MS	Non polar	2			1710.2				carboxylic acid	tricarboxylic acid
Putrescine	GC-MS	Polar	1			1730				polyamine
Pyroglutamic acid	GC-MS	Polar	1			1514.7				amino acid derived
Sedoheptulose	GC-MS	Polar	1			2072				sugar	monosaccharide heptose
Serine	GC-MS	Polar	1			1355.2				amino acid
Spermidine	GC-MS	Non polar	1			2156.1				dialkylamines
Stigmasterol	GC-MS	Non polar	1			3222.8				phytosterol
Succinic acid	GC-MS	Non polar	1			1315.5				organic acid	TCA cycle
Sucrose	GC-MS	Polar	1			2563.7				sugar	disaccharide
Talose	GC-MS	Polar	2			1853.6				sugar	aldohexose
Tetracontane (C40)	GC-MS	Non polar	2			3265.2				alkane
Tetratriacontane (C34)	GC-MS	Non polar	1			2953.3				alkane
Threonic acid/Erythronic acid	GC-MS	Polar	1			1521.4				sugar acid
Threonine	GC-MS	Polar	1			1379.5				amino acid
Trehalose	GC-MS	Polar	1			2734.9				sugar	aldohexose
Triazine	GC-MS	Non polar	2			1568.8				nitrogen-containing heterocycles
Unk_NP_3-Eicosene	GC-MS	Non polar	3			1277.2				alkene
Unk_NP_Dodecanedioic acid	GC-MS	Non polar	2			2345.4				dicarboxylic acid
Unk_NP_RI=1326	GC-MS	Non polar	4			1326				Unk GCMS
Unk_NP_RI=1422.3	GC-MS	Non polar	4			1422.3				Unk GCMS NP
Unk_NP_RI=1472.7	GC-MS	Non polar	4			1472.7				Unk GCMS NP
Unk_NP_RI=2537.4	GC-MS	Non polar	4			2537.4				Unk GCMS NP
Unk_NP_RI=2789.6	GC-MS	Non polar	4			2789.6				Unk GCMS NP
Unk_NP_RI=2859.5	GC-MS	Non polar	4			2859.5				Unk GCMS NP
Unk_P_ Tyrosine	GC-MS	Polar	2		1.51	1927.6	180.076			amino acid
Unk_P_ascorbic acid	GC-MS	Polar	2			1937.7				carboxylic acid
Unk_P_Ketoglutaric acid	GC-MS	Polar	2			1805.3				dicarboxylic acid
Unk_P_Maltose	GC-MS	Polar	2			2446.9				disaccharide
Unk_P_RI= 1369	GC-MS	Polar	4			1369				Unk GCMS NP
Unk_P_RI=1316.2	GC-MS	Polar	4			1316.2				Unk GCMS P
Unk_P_RI=1498.3	GC-MS	Polar	4			1498.3				Unk GCMS P
Unk_P_RI=2017.6	GC-MS	Polar	4			2017.6				Unk GCMS P
Unk_P_RI=2082.2	GC-MS	Polar	4			2082.2				Unk GCMS P
Unk_P_RI=2165.5, sugar	GC-MS	Polar	3			2165.5				unk sugar
Unk_P_RI=2301.4	GC-MS	Polar	4			2301.4				Unk GCMS P
Unk_P_RI=2428.9	GC-MS	Polar	4			2428.9				Unk GCMS P
Unk_P_RI=2429.9, sugar	GC-MS	Polar	3			2429.9				unk sugar
Unk_P_RI=2801.0	GC-MS	Polar	4			2801.0				Unk GCMS P
Unk_P_RI=2801.1	GC-MS	Polar	4			2801.1				Unk GCMS P
Unk_P_RI=3103	GC-MS	Polar	4			3103				Unk GCMS P
Unk_P_Sugar_26.5min	GC-MS	Polar	3			2527.6				sugar	monosaccharide pentose
Unk_RI=2689.8	GC-MS	Polar	4			2689.8				Sugar phosphate
Unk-P_RI=1120.5	GC-MS	Polar	4			1120.5				Unk GCMS P
Uracil	GC-MS	Polar	1			1308.3				nucleobase
Uridine	GC-MS	Polar	2			2283.2				ribonucleoside
Valine	GC-MS	Polar	1			1215				amino acid
y-Tocopherol	GC-MS	Non polar	1			2958.3				Isoprenoid chromanol
α-Amyrin	GC-MS	Non polar	1			3350.1				Phytosterol	triterpene
α-Tocopherol	GC-MS	Non polar	1			3085				Isoprenoid chromanol
β-Amyrin	GC-MS	Non polar	1			3307.9				Phytosterol	triterpene
β-Sitosterol	GC-MS	Non polar	1			3278.9				Phytosterol
Unk_P_RI=2026.5, sugar	GC-MS	Polar	3			2026.5				unk phenolic
2-C-methyl-D-erythritol 4-phosphate	LC-MS	Polar	2		1.36		215.043			sugar alcohol
cis-Chlorogenic acid	LC-MS	Polar	1		4.03		353.096			phenolic	hydroxycinnamic acid glycoside
Coumaric quinic acid (cis-5-CoQA)	LC-MS	Polar	2		4.64		337.103			phenolic	phenylpropanoid
Coumaric quinic acid (trans-4-CoQA II)	LC-MS	Polar	2		4.2		337.104			phenolic	phenylpropanoid
Coumaroyl hexose (CoHex)	LC-MS	Polar	2		3.57		325.1			phenolic	hydroxycinnamic acid glycoside
di-Caffeoyl quinic acid I	LC-MS	Polar	2		2.49		515.154			phenolic	hydroxycinnamic acid
di-Caffeoyl quinic acid V	LC-MS	Polar	2		3.13		515.154			phenolic	hydroxycinnamic acid
di-Caffeoyl quinic acid VII	LC-MS	Polar	2		3.43		515.154			phenolic	hydroxycinnamic acid
Feruloylquinic acid (trans-4-FQA)	LC-MS	Polar	2		4.44		367.116			phenolic	hydroxycinnamic acid
Feruoylquinic acid (cis-4-FQA)	LC-MS	Polar	2		4.84		367.116			phenolic	hydroxycinnamic acid
Homogentisic acid	LC-MS	Polar	2		2.02		167.044			phenolic	2(hydroxyphenyl)acetic acids
Kaempferol-rutinoside	LC-MS	Polar	1		5.47		593.156			phenolic	flavonol glycoside
Naringenin	LC-MS	Polar	2		7.33		271.068			phenolic	flavonoid
Phenylalanine	LC-MS	Polar	1		2.38		164.081			amino acid	hydroxybenzoic acid derivatives
Quercetin-glucoside	LC-MS	Polar	1		5.24		463.057			phenolic	flavonol glycoside
Quercetin-rutinoside (Rutin)	LC-MS	Polar	1		5.04		609.153			phenolic	flavonol glycoside
Trans-Chlorogenic acid	LC-MS	Polar	1		3.47		353.099			phenolic	hydroxycinnamic acid
Trans-Cryptochlorogenic acid	LC-MS	Polar	1		3.64		353.097			phenolic	hydroxycinnamic acid
Trans-Neochlorogenic acid	LC-MS	Polar	1		2.72		353.096			phenolic	hydroxycinnamic acid
Unk_Trimethylmyricetin	LC-MS	Polar	2		4.12		359.088			phenolic	flavonoid
Tryptophan	LC-MS	Polar	1		3.66		203.089			amino acid
Unk_1080.56m/z_6.6min	LC-MS	Polar	3		6.6		1079.56			unk phenolic
Unk_1344.63m/z_6.4min	LC-MS	Polar	3		6.4		1343.63			unk phenolic
Unk_166.04m/z_0.7min	LC-MS	Polar	3		0.7		165.04			unk phenolic
Unk_176.03m/z_0.7min	LC-MS	Polar	3		0.7		175.03			unk phenolic
Unk_192.06m/z_1.29min	LC-MS	Polar	3		1.29		191.06			unk phenolic
Unk_216.04m/z_0.68min	LC-MS	Polar	3		0.68		215.04			unk phenolic
Unk_246.10m/z_5.2min	LC-MS	Polar	3		5.2		245.1			unk phenolic
Unk_250.12m/z_2.3min	LC-MS	Polar	3		2.3		249.12			unk phenolic
Unk_253.17m/z_2.7min	LC-MS	Polar	3		2.7		252.17			unk phenolic
Unk_253.17m/z_2.9min	LC-MS	Polar	3		2.9		252.17			unk phenolic
Unk_272.07m/z_4.8min	LC-MS	Polar	3		4.8		271.07			unk phenolic
Unk_283.193m/z_2.4min	LC-MS	Polar	3		2.4		282.19			unk phenolic
Unk_286.07m/z_2.9min	LC-MS	Polar	3		2.9		285.07			unk phenolic
Unk_288.06m/z_7min	LC-MS	Polar	3		7		287.06			unk phenolic
Unk_342.09m/z_2.78min	LC-MS	Polar	3		2.78		341.09			unk phenolic
Unk_342.10_3.1min	LC-MS	Polar	3		3.1		341.1			unk phenolic
Unk_356.11m/z_3.88min	LC-MS	Polar	3		3.88		355.11			unk phenolic
Unk_362.16m/z_4.2min	LC-MS	Polar	3		4.2		361.16			unk phenolic
Unk_366.02m/z_2.7min	LC-MS	Polar	3		2.7		365.02			unk phenolic
Unk_378.09m/z_0.7min	LC-MS	Polar	3		0.7		377.09			unk phenolic
Unk_388.17m/z_3.6min	LC-MS	Polar	3		3.6		387.17			unk phenolic
Unk_388.17m/z_3.7min	LC-MS	Polar	3		3.7		387.17			unk phenolic
Unk_388.17m/z_4.1min	LC-MS	Polar	3		4.1		387.17			unk phenolic
Unk_388.17m/z_4min	LC-MS	Polar	3		4		387.17			unk phenolic
Unk_404.13m/z_0.9min	LC-MS	Polar	3		0.9		403.13			unk phenolic
Unk_404.17m/z_4.6min	LC-MS	Polar	3		4.6		403.17			unk phenolic
Unk_406.04m/z_0.94min	LC-MS	Polar	3		0.94		405.04			unk phenolic
Unk_406.05m/z_2.78min	LC-MS	Polar	3		2.78		405.04			unk phenolic
Unk_430.22m/z_5.4min	LC-MS	Polar	3		5.4		429.22			unk phenolic
Unk_432.20m/z_4min	LC-MS	Polar	3		4		431.2			unk phenolic
Unk_434.12m/z_6.12min	LC-MS	Polar	3		6.12		433.12			unk phenolic
Unk_440.1m/z_0.74min	LC-MS	Polar	3		0.74		439.1			unk phenolic
Unk_444.20m/z_3.1min	LC-MS	Polar	3		3.1		443.2			unk phenolic
Unk_464.22m/z_4.69min	LC-MS	Polar	3		4.69		463.22			unk phenolic
Unk_596.18m/z_3.8min	LC-MS	Polar	3		3.8		595.18			unk phenolic
Unk_598.19m/z_5.2min	LC-MS	Polar	3		5.2		597.19			unk phenolic
Unk_694.3657m/z_4.8min	LC-MS	Polar	3		4.8		693.36			unk phenolic
Unk_714.49m/z_5.8min	LC-MS	Polar	3		5.8		713.49			unk phenolic
Unk_724.51m/z_5.8min	LC-MS	Polar	3		5.8		723.51			unk phenolic
Unk_726.2m/z_5min	LC-MS	Polar	3		5		725.2			unk phenolic
Unk_742.20m/z_4.6min	LC-MS	Polar	3		4.6		741.2			unk phenolic
Unk_Protocatechuic acid	LC-MS	Polar	2		2.92		153.028			phenolic acid	hydroxybenzoic acid derivatives
Unk_Umbelliferone	LC-MS	Polar	2		3.46		161.032			phenolic	hydroxycoumarin
Zeatin	LC-QQQ	Polar	1		2.06			218.1	134	phytohormone
Abscisic acid (ABA)	LC-QQQ	Polar	1		5.15			263.2	153.1	phytohormone
Auxin (IAA)	LC-QQQ	Polar	1		4.8			174	130.1	phytohormone
Jasmonic acid (JA)	LC-QQQ	Polar	1		6.2			209	59.1	phytohormone
Jasmonic acid-isoleucine (JA-ILE)	LC-QQQ	Polar	1		7.2			322.1	130.1	phytohormone
Salicylic acid (SA)	LC-QQQ	Polar	1		4.9			136.9	93.1	phytohormone
(E)-4-Oxohex-2-enal	SPME	Polar	2			960.3				fatty acid derived
1-Butanol, 2-methyl	SPME	N/A	2			767.5				amino acid leu/val derived	leucine derived
1-Heptanal	SPME	N/A	2			903.2				fatty acid derived
1-Hepten-6-one, 2-methyl	SPME	N/A	2			965.3				lycopene derived	lycopene derived ?
1-Hexanol	SPME	N/A	2			1027.9				fatty acid derived
1-Nonanol, 4,8-dimethyl	SPME	N/A	2			1224.1				fatty acid derived
1-Octanol	SPME	N/A	2			1070.5				fatty acid derived
1-Octen-3-ol	SPME	N/A	2			979.9				fatty acid derived
1-Octen-3-one	SPME	N/A	2			976.5				fatty acid derived
1-Pentanol	SPME	N/A	2			767.5				fatty acid derived
1-Penten-3-one	SPME	N/A	2			726.8				fatty acid derived
2,3-Epoxygerianial	SPME	N/A	2			1228				lycopene derived	lycopene derived
2,4-Hexadienal, (E,E)	SPME	N/A	2			911.7				fatty acid derived
2,6-Octadiene, 2,6-dimethyl	SPME	N/A	2			1051.3				fatty acid derived
2-Ethylfuran	SPME	N/A	2			733.7				fatty acid derived ?
2-Heptanone	SPME	N/A	2			890				fatty acid derived
2-Heptanone, 6-methyl	SPME	N/A	2			953.5				fatty acid derived
2-Heptenal, (Z)	SPME	N/A	2			956.8				fatty acid derived
2-Hexenal	SPME	N/A	2			856				fatty acid derived
2-Isobutylthiazole	SPME	N/A	2			1034.2				amino acid leu/val derived	Leucine and valine derived
2-Pentylfuran	SPME	N/A	2			989.6				fatty acid derived
2-Undecen-1-al	SPME	N/A	2			1364				fatty acid derived
3',4'-(methylenedioxy)acetophenone	SPME	N/A	2			1299				phenolic derived
4,5-Epoxy-(E)-2-decenal cis/trans isomer	SPME	N/A	2			1372.8				phenolic derived
4-oxo-β-Ionone	SPME	N/A	1			1658.37				keto derived	keto derived
5-Hepten-2-ol, 6-methyl	SPME	N/A	2			984.1				lycopene derived	lycopene derived
6-Methyl-6-(5-methylfuran-2-yl)heptan-2-one	SPME	N/A	2			1416.5				fatty acid derived
7,8-Dihydro-β-ionone	SPME	N/A	2			1432.5				b-carotene derived	carotenoid derived
Benzaldehyde	SPME	N/A	2			962.2				phenolic derived
Benzaldehyde, 2,5-dimethyl	SPME	N/A	2			1175.1				phenolic derived
Benzyl alcohol	SPME	N/A	2			1034.8				phenolic derived
Benzyl cyanide	SPME	N/A	2			1137				phenolic derived
beta-Isophorone	SPME	N/A	2			1078.5				b-carotene/keto derived	keto derived
cis-2-Penten-1-ol	SPME	N/A	2			780.5				fatty acid derived
Cryptone	SPME	N/A	2			1188.1				phenolic derived?
Cyclohexanone, 2,2,6-trimethyl	SPME	N/A	2			1035.1				phenolic derived?
Decanal	SPME	N/A	2			1204.5				fatty acid derived
Dihydroactinidiolide	SPME	N/A	2			1528.8				b-carotene derived	carotenoid derived
D-Limonene	SPME	N/A	2			1029.1				monoterpene derived
Dodecanal	SPME	N/A	2			1407.7				fatty acid derived
Ethylbenzene	SPME	N/A	2			862.1				phenolic derived?
Farnesyl acetone	SPME	N/A	2			1907.5				phytoene/phytofluene derived	phytoene/phytofluene derived
Formic acid, (2-methyphenyl)methylester	SPME	N/A	2			1297.1				phenolic derived?
Geranyl acetone	SPME	N/A	2			1446.67				phytoene/phytofluene derived	phytoene/phytofluene derived
Hept-trans-4-enal	SPME	N/A	2			897.9				fatty acid derived
Hexanal	SPME	N/A	2			804.9				fatty acid derived
Hexanoic acid, 2-oxo-methyl ester	SPME	N/A	2			1060.3				fatty acid derived
m-Cymene	SPME	N/A	2			1024.6				monoterpene derived
Methyl hexoate	SPME	N/A	2			923.8				fatty acid derived
Methyl octanoate	SPME	N/A	2			1122.3				fatty acid derived
Methyl salicylate	SPME	N/A	2			1192				phenolic derived
n-Dodecane	SPME	N/A	1			1198.8				fatty acid derived
Nonanal	SPME	N/A	2			1104.1				fatty acid derived
Octanal	SPME	N/A	2			1003.1				fatty acid derived
octyl salicylate	SPME	N/A	2			1800.8				phenolic derived
o-Guaiacol	SPME	N/A	2			1084.2				phenolic derived
oxo-Cyclocitral	SPME	N/A	2			1305.4				b-carotene/keto derived	b-carotene/keto derived
p-Cymene	SPME	N/A	2			1089.6				monoterpene derived
Pentanal	SPME	N/A	2			733.2				fatty acid derived
Phenol, 4-propyl-	SPME	N/A	2			1038.3				phenolic derived
Phenylacetaldehyde	SPME	N/A	2			1043.7				phenolic derived
Phenylethyl Alcohol	SPME	N/A	2			1112.5				phenolic derived
Pseudoionone	SPME	N/A	1			1446.67				lycopene derived	lycopene derived
p-Thymol	SPME	N/A	2			1089.55				monoterpene derived	derivative of cymene
Salicylaldehyde	SPME	N/A	2			1044.2				phenolic derived
Sulcatone	SPME	N/A	2			984.1				lycopene derived	lycopene derived
trans, trans-2,4-Nonadienal	SPME	N/A	2			1213.4				fatty acid derived
trans,trans-2,4-Decadien-1-al	SPME	N/A	2			1293.4				fatty acid derived
trans,trans-2,4-Decadienal	SPME	N/A	2			1305.65				fatty acid derived
trans,trans-2,4-Hepta	SPME	N/A	2			996.3				fatty acid derived
trans-2-Decenal	SPME	N/A	2			1259.9				fatty acid derived
trans-2-Nonenal	SPME	N/A	2			1159.3				fatty acid derived
trans-2-Octen-1-ol	SPME	N/A	2			1066.7				fatty acid derived
trans-2-Octenal	SPME	N/A	2			1058.1				fatty acid derived
trans-2-Pentenal	SPME	N/A	2			769.1				fatty acid derived
trans-2-trans-6-Nonadienal	SPME	N/A	2			1152.2				fatty acid derived
trans-β-Ionone	SPME	N/A	1			1478				b-carotene derived	b-carotene derived
Undecanal	SPME	N/A	2			1306.1				fatty acid derived
α/β-Citral	SPME	N/A	2			1250.35				fatty acid derived
α-Ionone	SPME	N/A	2			1421.4				g-carotene derived	g-carotene derived
α-Phellandren-8-ol	SPME	N/A	2			1172.2				monoterpene derived
α-Phellandrene	SPME	N/A	2			1001				monoterpene derived
α-Terpineol aceta	SPME	N/A	2			1346.5				monoterpene derived
β-cyclocitral	SPME	N/A	1			1217.7				b-carotene derived	b-carotene derived
β-Homocyclocitral	SPME	N/A	2			1254.2				b-carotene derived	b-carotene derived
β-Ionone-5,6-epoxide	SPME	N/A	2			1481.2				b-carotene derived	carotenoid derived
β-Linalool	SPME	N/A	2			1099.3				monoterpene derived
β-Phellandrene	SPME	N/A	2			978.4				monoterpene derived
plastoquinone	UPLC_caro method	Non polar	1	254.1	7.3					benzoquinone
Chlorophyll a	UPLC_keto method	Non polar	1	429.8	7.227					porphyrin	porphyrin
Chlorophyll b	UPLC_keto method	Non polar	1	456.5	6.898					porphyrin	porphyrin
3ˈOH-Echinenone	UPLC_keto method	Non polar	2	467.4	6.1					carotenoid	ketocarotenoid
Adonixanthin epoxide	UPLC_keto method	Non polar	2	-, 455.3, 473.5	2.7					carotenoid	ketocarotenoid
Adonixanthin-C16:1	UPLC_keto method	Non polar	2	465	7.7					carotenoid	ketocarotenoid
Astaxanthin	UPLC_keto method	Non polar	1	479.6	3.1					carotenoid	ketocarotenoid
Canthaxanthin	UPLC_keto method	Non polar	1	477.2	5.8					carotenoid	ketocarotenoid
Echinenone	UPLC_keto method	Non polar	1	460.2	6.9					carotenoid	ketocarotenoid
Lutein	UPLC_keto method	Non polar	1	-, 448.0, 476.0	4.327					carotenoid	carotenoid
Neoxanthin/violaxanthin	UPLC_keto method	Non polar	1	414.1, 438.3, 467.4/ 417.7, 442.0, 471.1	2.4					carotenoid	carotenoid
Pheophytin	UPLC_keto method	Non polar	1	409.3	8.047					chlorin	chlorin
Phoenicoxanthin	UPLC_keto method	Non polar	1	479.6	4.573					carotenoid	ketocarotenoid
Phoenicoxanthin-C14:0	UPLC_keto method	Non polar	1	472.2	7.3					carotenoid	ketocarotenoid
Phoenicoxanthin-C16:0	UPLC_keto method	Non polar	1	473.5	7.6					carotenoid	ketocarotenoid
Unk_keto1_7.1min_474.7nm	UPLC_keto method	Non polar	3	474.4	7.1					carotenoid	ketocarotenoid
Unk_keto2_7.4min_473.5nm	UPLC_keto method	Non polar	3	473.5	7.4					carotenoid	ketocarotenoid
Unk_keto3_7.5min_468.7nm	UPLC_keto method	Non polar	3	468.7	7.5					carotenoid	ketocarotenoid
Unk_keto4_8.3min_482nm_astaxanthin diester	UPLC_keto method	Non polar	2	482	8.3					carotenoid	ketocarotenoid
Unk_keto-epoxide1_3.7min_460.2,474.4nm	UPLC_keto method	Non polar	3	460.2, 474.4	3.7					carotenoid	ketocarotenoid
β-Carotene	UPLC_keto method	Non polar	1	-, 454.1, 479.6	8.07					carotenoid	carotenoid
Unk_astaxanthin diester 1	UPLC_long keto method	Non polar	2	473.5	9					carotenoid	ketocarotenoid
Unk_astaxanthin diester 2	UPLC_long keto method	Non polar	2	476	9.8					carotenoid	ketocarotenoid
Unk_astaxanthin diester 3	UPLC_long keto method	Non polar	2	478.4	10.8					carotenoid	ketocarotenoid
Identification levels:
1 Confidently identified compounds with standards
2 Confidently identified compounds using publicly available libraries and putatively annotated compounds (unk_name)
3 Putatively annotated compound classes
4 Unknown compounds
